# Systems Age: A single blood methylation test to quantify aging heterogeneity across 11 physiological systems

**DOI:** 10.1101/2023.07.13.548904

**Authors:** Raghav Sehgal, Yaroslav Markov, Chenxi Qin, Margarita Meer, Courtney Hadley, Aladdin H. Shadyab, Ramon Casanova, JoAnn E. Manson, Parveen Bhatti, Eileen M. Crimmins, Sara Hagg, Themistocles L. Assimes, Eric A. Whitsel, Albert T. Higgins-Chen, Morgan Levine

## Abstract

Individuals, organs, tissues, and cells age in diverse ways throughout the lifespan. Epigenetic clocks attempt to quantify differential aging between individuals, but they typically summarize aging as a single measure, ignoring within-person heterogeneity. Our aim was to develop novel systems-based methylation clocks that, when assessed in blood, capture aging in distinct physiological systems. We combined supervised and unsupervised machine learning methods to link DNA methylation, system-specific clinical chemistry and functional measures, and mortality risk. This yielded a panel of 11 system-specific scores– Heart, Lung, Kidney, Liver, Brain, Immune, Inflammatory, Blood, Musculoskeletal, Hormone, and Metabolic. Each system score predicted a wide variety of outcomes, aging phenotypes, and conditions specific to the respective system. We also combined the system scores into a composite Systems Age clock that is predictive of aging across physiological systems in an unbiased manner. Finally, we showed that the system scores clustered individuals into unique aging subtypes that had different patterns of age-related disease and decline. Overall, our biological systems based epigenetic framework captures aging in multiple physiological systems using a single blood draw and assay and may inform the development of more personalized clinical approaches for improving age-related quality of life.
