## Supplementary Tables for "Systems Age: A single blood methylation test to quantify aging heterogeneity across 11 physiological systems": Supplementary Tables 1 - Biomarker to Systems mapping and Biomarker Transformations.xlsx

### Sheet: Sheet1
Dataset	System	Dataset-Specific Variable Name	Transformation	Biomarker	Reference
HRS	Blood	PFERTN	PFERTN**(1/1.75	Ferritin	Kasper, D. L. et al. Harrison’s Principles of Internal Medicine 20/E (Vol.1 & Vol.2) (ebook). (McGraw Hill Professional, 2018).
HRS	Blood	PHCT	PHCT	Hematocrit	Kaushansky, K., Lichtman, M. A., Prchal, J. T., Levi, M. M. & Burns, L. J. Williams Hematology, 10th Edition. (McGraw Hill Professional, 2021).
HRS	Blood	PHGB	PHGB**1.18	Hemoglobin	Kaushansky, K., Lichtman, M. A., Prchal, J. T., Levi, M. M. & Burns, L. J. Williams Hematology, 10th Edition. (McGraw Hill Professional, 2021).
HRS	Blood	PMCH	PMCH^1.4	Mean Corpuscular Hemoglobin	Kaushansky, K., Lichtman, M. A., Prchal, J. T., Levi, M. M. & Burns, L. J. Williams Hematology, 10th Edition. (McGraw Hill Professional, 2021).
HRS	Blood	PMCHC	PMCHC^1.2	Mean Corpuscular Hemoglobin Conc	Kaushansky, K., Lichtman, M. A., Prchal, J. T., Levi, M. M. & Burns, L. J. Williams Hematology, 10th Edition. (McGraw Hill Professional, 2021).
HRS	Blood	PMCV	PMCV^1.2	Mean Corpuscular Volume	Kaushansky, K., Lichtman, M. A., Prchal, J. T., Levi, M. M. & Burns, L. J. Williams Hematology, 10th Edition. (McGraw Hill Professional, 2021).
HRS	Blood	PMPV	PMPV^(1/1.3)	Mean Platelet Volume	Kaushansky, K., Lichtman, M. A., Prchal, J. T., Levi, M. M. & Burns, L. J. Williams Hematology, 10th Edition. (McGraw Hill Professional, 2021).
HRS	Blood	PPDW	PPDW^(1/1.75)	Platelet Distribution width	Kaushansky, K., Lichtman, M. A., Prchal, J. T., Levi, M. M. & Burns, L. J. Williams Hematology, 10th Edition. (McGraw Hill Professional, 2021).
HRS	Blood	PPLT	PPLT^(1/1.3)	Platelet Count	Kaushansky, K., Lichtman, M. A., Prchal, J. T., Levi, M. M. & Burns, L. J. Williams Hematology, 10th Edition. (McGraw Hill Professional, 2021).
HRS	Blood	PRBC	PRBC	Red Blood Cell Count	Kaushansky, K., Lichtman, M. A., Prchal, J. T., Levi, M. M. & Burns, L. J. Williams Hematology, 10th Edition. (McGraw Hill Professional, 2021).
HRS	Blood	PRDW	PRDW^(1/2)	Red Cell Distribution Width	Kaushansky, K., Lichtman, M. A., Prchal, J. T., Levi, M. M. & Burns, L. J. Williams Hematology, 10th Edition. (McGraw Hill Professional, 2021).
HRS	Brain	phcy	phcy^(1/1.9)	Homocysteine	Homocysteine and brain atrophy. Prog. Neuropsychopharmacol. Biol. Psychiatry 29, 1152–1161 (2005).
HRS	Brain	pbdnf	pbdnf^(1/1.1)	BDNF (serum)	Erickson, K. I. et al. Brain-derived neurotrophic factor is associated with age-related decline in hippocampal volume. J. Neurosci. 30, 5368–5375 (2010).
HRS	Brain	pclusterin	pclusterin^(1/1.28)	Clusterin	Miguel, Z. D. et al. Exercise plasma boosts memory and dampens brain inflammation via clusterin. Nature vol. 600 494–499 Preprint at https://doi.org/10.1038/s41586-021-04183-x (2021).
HRS	Brain	r13stroke	r13stroke	Previous Stroke	Josephson, S. A. & Miller, B. L. in Harrison's Principles of Internal Medicine, 21e (eds Joseph Loscalzo et al.) (McGraw-Hill Education, 2022).
HRS	Brain	r13mstot	r13mstot	Total mental status summary score	Weir, D., McCammon, R., Ryan, L., & Langa, K. (2014). Cognitive Test Selection for the Harmonized Cognitive Assessment Protocol (HCAP). Ann Arbor, Michigan: Institute for Social Research, University of Michigan.
HRS	Brain	r13cogtot	r13cogtot	Total cognition summary score	Weir, D., McCammon, R., Ryan, L., & Langa, K. (2014). Cognitive Test Selection for the Harmonized Cognitive Assessment Protocol (HCAP). Ann Arbor, Michigan: Institute for Social Research, University of Michigan.
HRS	Brain	r13imrc	r13imrc	Immediate word recall	Waxman, S. G. in Clinical Neuroanatomy, 30<sup>th</sup> Edition (McGraw Hill, 2024).
HRS	Brain	r13dlrc	r13dlrc	Delayed word recall	Mesulam, M. M. in Harrison's Principles of Internal Medicine, 21e (eds Joseph Loscalzo et al.) (McGraw-Hill Education, 2022).
HRS	Brain	r13tr20	r13tr20	Total word recall summary score	Shenvi, C. L. in Tintinalli's Emergency Medicine: A Comprehensive Study Guide, 9e (eds Judith E. Tintinalli et al.) (McGraw-Hill Education, 2020).
HRS	Brain	r13ser7	r13ser7	Serial 7s	Fortin Vi, A. H., Dwamena, F. C., Frankel, R. M., Lepisto, B. L. & Smith, R. C. in Smith’s Patient-Centered Interviewing, 4e (McGraw-Hill Education, 2018).
HRS	Heart	PC144	PC144	Shortness of breath while awake	Kasper, D. L. et al. Harrison’s Principles of Internal Medicine 20/E (Vol.1 & Vol.2) (ebook). (McGraw Hill Professional, 2018).
HRS	Heart	-	-	PCcomponents of Grimage	Lu, A. T. et al. DNA methylation GrimAge strongly predicts lifespan and healthspan. Aging 11, (2019).
HRS	Heart	r13hibpe	r13hibpe	Previous High Blood Pressure	Steen DL, Khan I, Andrade K, Koumas A, Giugliano RP. Event Rates and Risk Factors for Recurrent Cardiovascular Events and Mortality in a Contemporary Post Acute Coronary Syndrome Population Representing 239 234 Patients During 2005 to 2018 in the United States. J Am Heart Assoc. 2022 May 3;11(9):e022198. doi: 10.1161/JAHA.121.022198. Epub 2022 Apr 27. PMID: 35475346; PMCID: PMC9238606.
HRS	Heart	r13hearte	r13hearte	Previous Heart Attack	Steen DL, Khan I, Andrade K, Koumas A, Giugliano RP. Event Rates and Risk Factors for Recurrent Cardiovascular Events and Mortality in a Contemporary Post Acute Coronary Syndrome Population Representing 239 234 Patients During 2005 to 2018 in the United States. J Am Heart Assoc. 2022 May 3;11(9):e022198. doi: 10.1161/JAHA.121.022198. Epub 2022 Apr 27. PMID: 35475346; PMCID: PMC9238606.
HRS	Heart	r13stroke	r13stroke	Previous Stroke	Lucki M, Chlebuś E, Wareńczak A, Lisiński P. Risk Factors for the Recurrence of CVD Incidents in Post-Stroke Patients over a 5-Year Follow-Up Period Based on the ICF Classification. Int J Environ Res Public Health. 2021 Jun 3;18(11):6021. doi: 10.3390/ijerph18116021. PMID: 34205106; PMCID: PMC8199949.
HRS	Heart	phcy	phcy^(1/1.9)	Homocysteine	Ganguly, P. & Alam, S. F. Role of homocysteine in the development of cardiovascular disease. Nutr. J. 14, 6 (2015).
HRS	Heart	r13bmi	r13bmi	BMI	Bargman, J. M. & Skorecki, K. in Harrison's Principles of Internal Medicine, 21e (eds Joseph Loscalzo et al.) (McGraw-Hill Education, 2022).
HRS	Hormone	PIGF1	PIGF1^(1/1.4)	IGF1	Nicoll, D., Mark Lu, C. & McPhee, S. J. in Guide to Diagnostic Tests, 7e (eds Diana Nicoll, Chuanyi Mark Lu, & Stephen J. McPhee) (McGraw-Hill Education, 2017).
HRS	Hormone	PDHEASE	PDHEASE^(1/1.4)	DHEAS	Nicoll, D., Mark Lu, C. & McPhee, S. J. in Guide to Diagnostic Tests, 7e (eds Diana Nicoll, Chuanyi Mark Lu, & Stephen J. McPhee) (McGraw-Hill Education, 2017).
HRS	Inflammation	PFERTN	PFERTN^(1/3)	Ferritin	Adamson, J. W. & Longo, D. L. in Harrison's Principles of Internal Medicine, 21e (eds Joseph Loscalzo et al.) (McGraw-Hill Education, 2022).	Under "TESTS OF IRON SUPPLY AND STORAGE"
HRS	Inflammation	PCRP	PCRP^(1/2.8)	C-Reactive Protein	Agarwal, A., Cribbs, S. K. & Martin, G. S. in Hall, Schmidt and Wood’s Principles of Critical Care, 5<sup>th</sup> Edition (eds Gregory A. Schmidt, John P. Kress, & Ivor S. Douglas) (McGraw Hill, 2023).	Under "C-Reactive Protein"
HRS	Inflammation	PTGF_BETA	PTGF_BETA^(1/1.35)	Transforming Growth Factor Beta	Butler, M. W., McLoughlin, P. & Keane, M. P. in Fishman’s Pulmonary Diseases and Disorders, 6e (eds Michael A. Grippi et al.) (McGraw-Hill Education, 2023).	Under "Transforming Growth Factor BETA"
HRS	Inflammation	PIL10	PIL10^(1/2.05)	Interleukin 10	Ho, A. W. & Kupper, T. S. in Fitzpatrick's Dermatology, 9e (eds Sewon Kang et al.) (McGraw-Hill Education, 2019).	Under "Interleukin 10"
HRS	Inflammation	PIL1RA	PIL1RA^(1/2)	Interleukin 1 Receptor Antagonist	Satoh, T. K. & French, L. E. in Fitzpatrick's Dermatology, 9e (eds Sewon Kang et al.) (McGraw-Hill Education, 2019).
HRS	Inflammation	PIL6	PIL6^(1/2.95)	Interleukin 6	Beutler, B. & Moresco, E. M. Y. in Williams Hematology, 10e (eds Kenneth Kaushansky et al.) (McGraw-Hill Education, 2021).	Under "Interleukin 6"
HRS	Inflammation	PTNFR1	PTNFR1^(1/2.05)	Tumor Necrosis Factor Receptor 1	Ho, A. W. & Kupper, T. S. in Fitzpatrick's Dermatology, 9e (eds Sewon Kang et al.) (McGraw-Hill Education, 2019).	Under "TUMOR NECROSIS FACTOR"
HRS	Immune	PAEOS	PAEOS	Eosinophil Count	Chin-Hong, P. et al. in Levinson's Review of Medical Microbiology &amp; Immunology, A Guide to Clinical Infectious Diseases, 18th Edition (McGraw Hill, 2024).	Under "Granulocytes: Eosinophils"
HRS	Immune	PALYM	PALYM^(1/1.65)	Lymphocyte Count	Nussbaum, E. Z. & Azar, M. M. in Fishman’s Pulmonary Diseases and Disorders, 6e (eds Michael A. Grippi et al.) (McGraw-Hill Education, 2023).	Under "CD4 and Absolute Lymphocyte Counts" Chapter 134
HRS	Immune	PAMON	PAMON^(1/1.65)	Monocyte Count	Lichtman, M. A. in Williams Hematology, 10e (eds Kenneth Kaushansky et al.) (McGraw-Hill Education, 2021).	Under "Monocytosis and Monocytopenia" Chapter 7
HRS	Immune	PANEU	PANEU^(1/1.65)	Neutrophil Count	Lichtman, M. A. in Williams Hematology, 10e (eds Kenneth Kaushansky et al.) (McGraw-Hill Education, 2021).	Chapter 26
HRS	Immune	PBASO	PBASO	Percent Basophils	Lichtman, M. A. in Williams Hematology, 10e (eds Kenneth Kaushansky et al.) (McGraw-Hill Education, 2021).	Under "Clinical Features" Chapter 88
HRS	Immune	PEOS	PEOS^(1/1.2)	Percent Eosinophils	Lichtman, M. A. in Williams Hematology, 10e (eds Kenneth Kaushansky et al.) (McGraw-Hill Education, 2021).	Chapter 65
HRS	Immune	PLYMP	PLYMP^(1/1.27)	Percent Lymphocytes	Muthusamy, N. & Caligiuri, M. A. in Williams Hematology, 10e (eds Kenneth Kaushansky et al.) (McGraw-Hill Education, 2021).
HRS	Immune	PMONO^(1/1.45)	PMONO^(1/1.45)	Percent Monocytes	Lichtman, M. A. in Williams Hematology, 10e (eds Kenneth Kaushansky et al.) (McGraw-Hill Education, 2021).	Chapter 70
HRS	Immune	PWBC^(1/1.6)	PWBC^(1/1.6)	White Blood Cell Count	Surana, N. K. & Kasper, D. L. in Harrison's Principles of Internal Medicine, 21e (eds Joseph Loscalzo et al.) (McGraw-Hill Education, 2022).	Under "White Blood Cell (WBC) Count"; Chapter 119
HRS	Immune	PDCM_PCT	PDCM_PCT^(2.3)	Myeloid Dendritic cells (DC-M) Percentage	Haynes, B. F., Soderberg, K. A. & Fauci, A. S. in Harrison's Principles of Internal Medicine, 21e (eds Joseph Loscalzo et al.) (McGraw-Hill Education, 2022).	Under "Dendritic Cells" Chapter 349
HRS	Immune	PDCP_PCT	PDCP_PCT^(1/2.9)	Plasmacytoid Dendritic Cells (DC-P) Percentage	Haynes, B. F., Soderberg, K. A. & Fauci, A. S. in Harrison's Principles of Internal Medicine, 21e (eds Joseph Loscalzo et al.) (McGraw-Hill Education, 2022).	Under "Dendritic Cells" Chapter 350
HRS	Immune	PNKHI_PCT	PNKHI_PCT^(1/7.1)	NK Cells: CD56HI Percentage	Trinchieri, G., Childs, R. W. & Lanier, L. L. in Williams Hematology, 10e (eds Kenneth Kaushansky et al.) (McGraw-Hill Education, 2021).	Under "ORIGIN AND TISSUE DISTRIBUTION" Chapter
HRS	Immune	PNKLO_PCT	PNKLO_PCT^(12)	NK Cells: CD56LO Percentage	Trinchieri, G., Childs, R. W. & Lanier, L. L. in Williams Hematology, 10e (eds Kenneth Kaushansky et al.) (McGraw-Hill Education, 2021).	Under "ORIGIN AND TISSUE DISTRIBUTION" Chapter
HRS	Immune	PMONO16MINUS_PCT	PMONO16MINUS_PCT^(12)	CD16- Monocytes Percentage	Lichtman, M. A. in Williams Hematology, 10e (eds Kenneth Kaushansky et al.) (McGraw-Hill Education, 2021).	Under "Normal Blood Monocyte Concetration" Chapter 70
HRS	Immune	PMONO16PLUS_PCT	PMONO16PLUS_PCT^(1/5.25)	CD16+ Monocytes Percentage	Lichtman, M. A. in Williams Hematology, 10e (eds Kenneth Kaushansky et al.) (McGraw-Hill Education, 2021).	Under "Normal Blood Monocyte Concetration" Chapter 71
HRS	Immune	PBCELL_PCT	PBCELL_PCT^(1/4.1)	B Cells Percentage	Chin-Hong, P. et al. in Levinson's Review of Medical Microbiology &amp; Immunology, A Guide to Clinical Infectious Diseases, 18th Edition (McGraw Hill, 2024).	Under "Tests for Evaluation of B Cells and Antibodies" Chapter 61
HRS	Immune	PCD8M_PCT	PCD8M_PCT^(1/3.55)	CD8+ T Cells: Central Memory (CM) Percentage	Fauci, A. S., Folkers, G. K. & Lane, H. C. in Harrison's Principles of Internal Medicine, 21e (eds Joseph Loscalzo et al.) (McGraw-Hill Education, 2022).
HRS	Immune	PCD4M_PCT	PCD4M_PCT^(1/1.2)	CD4+ T Cells: Central Memory (CM) Percentage	Fauci, A. S., Folkers, G. K. & Lane, H. C. in Harrison's Principles of Internal Medicine, 21e (eds Joseph Loscalzo et al.) (McGraw-Hill Education, 2022).
HRS	Immune	PCD8T_PCT	PCD8T_PCT^(1/2.7)	CD8+ T Cells Percentage	Fauci, A. S., Folkers, G. K. & Lane, H. C. in Harrison's Principles of Internal Medicine, 21e (eds Joseph Loscalzo et al.) (McGraw-Hill Education, 2022).
HRS	Immune	PCD8TEMRA_PCT	PCD8TEMRA_PCT^(1/1.2)	CD8+ T Cells: (TemRA) Percentage	Chin-Hong, P. et al. in Levinson's Review of Medical Microbiology &amp; Immunology, A Guide to Clinical Infectious Diseases, 18th Edition (McGraw Hill, 2024).
HRS	Immune	PCD4TEMRA_PCT	PCD4TEMRA_PCT^(1/6)	CD4+ T Cells: (TemRA) Percentage	Chin-Hong, P. et al. in Levinson's Review of Medical Microbiology &amp; Immunology, A Guide to Clinical Infectious Diseases, 18th Edition (McGraw Hill, 2024).
HRS	Immune	PCD4T_PCT	PCD4T_PCT^(2)	CD4+ T Cells Percentage	Fauci, A. S., Folkers, G. K. & Lane, H. C. in Harrison's Principles of Internal Medicine, 21e (eds Joseph Loscalzo et al.) (McGraw-Hill Education, 2022).
HRS	Immune	PIGD_PLUS_MEMB_PCT	PIGD_PLUS_MEMB_PCT^(1/3.3)	IgD+ Memory B Cells Percentage	Chin-Hong, P. et al. in Levinson's Review of Medical Microbiology &amp; Immunology, A Guide to Clinical Infectious Diseases, 18th Edition (McGraw Hill, 2024).
HRS	Immune	PIGD_MINUS_MEMB_PCT	PIGD_MINUS_MEMB_PCT^(1/3.5)	IgD- Memory B Cells Percentage	Chin-Hong, P. et al. in Levinson's Review of Medical Microbiology &amp; Immunology, A Guide to Clinical Infectious Diseases, 18th Edition (McGraw Hill, 2024).
HRS	Immune	PCD8N_PCT	PCD8N_PCT^(1/2.4)	CD8+ T Cells: NaÔve Percentage	Fauci, A. S., Folkers, G. K. & Lane, H. C. in Harrison's Principles of Internal Medicine, 21e (eds Joseph Loscalzo et al.) (McGraw-Hill Education, 2022).
HRS	Immune	PCD4N_PCT	PCD4N_PCT^(1/1.2)	CD4+ T Cells: NaÔve Percentage	Fauci, A. S., Folkers, G. K. & Lane, H. C. in Harrison's Principles of Internal Medicine, 21e (eds Joseph Loscalzo et al.) (McGraw-Hill Education, 2022).
HRS	Immune	PTCELL_PCT	PTCELL_PCT^(2.25)	T Cells Percentage	Fauci, A. S., Folkers, G. K. & Lane, H. C. in Harrison's Principles of Internal Medicine, 21e (eds Joseph Loscalzo et al.) (McGraw-Hill Education, 2022).
HRS	Immune	PNAIVEB_PCT	PNAIVEB_PCT^(2)	Naive B Cells Percentage	Fauci, A. S., Folkers, G. K. & Lane, H. C. in Harrison's Principles of Internal Medicine, 21e (eds Joseph Loscalzo et al.) (McGraw-Hill Education, 2022).
HRS	Immune	PCD8TEM_PCT	PCD8TEM_PCT^(1/7.1)	CD8+ T Cells: Effector Memory (Tem) Percentage	Fauci, A. S., Folkers, G. K. & Lane, H. C. in Harrison's Principles of Internal Medicine, 21e (eds Joseph Loscalzo et al.) (McGraw-Hill Education, 2022).
HRS	Immune	PCD4TEM_PCT	PCD4TEM_PCT^(1/7)	CD4+ T Cells: Effector Memory (Tem) Percentage	Fauci, A. S., Folkers, G. K. & Lane, H. C. in Harrison's Principles of Internal Medicine, 21e (eds Joseph Loscalzo et al.) (McGraw-Hill Education, 2022).
HRS	Immune	PNK_PCT	PNK_PCT^(1/5.1)	Natural Killer (NK) Cells Percentage	Trinchieri, G., Childs, R. W. & Lanier, L. L. in Williams Hematology, 10e (eds Kenneth Kaushansky et al.) (McGraw-Hill Education, 2021).
HRS	Immune	PMONO_PCT	PMONO_PCT^(1/4.6)	Monocytes Percentage	Tefferi, A. & Longo, D. L. in Harrison's Principles of Internal Medicine, 21e (eds Joseph Loscalzo et al.) (McGraw-Hill Education, 2022).	Under "CHRONIC MYELOMONOCYTIC LEUKEMIA" diagnosis
HRS	Immune	PDC_PCT	PDC_PCT^(1/7.5)	Dendritic Cells Percentage	Dhodapkar, M. V. & Banchereau, J. in Williams Hematology, 10e (eds Kenneth Kaushansky et al.) (McGraw-Hill Education, 2021).
HRS	Kidney	PALB	PALB^(1.2)	Albumin	Honkanen, I., Teixeira, J. P. & Griffin, B. R. in Hall, Schmidt and Wood’s Principles of Critical Care, 5<sup>th</sup> Edition (eds Gregory A. Schmidt, John P. Kress, & Ivor S. Douglas) (McGraw Hill, 2023).	Chapter 101 Under "Hepatorenal Syndrome"
HRS	Kidney	PBUN	PBUN^(1/1.4)	Urea Nitrogen	Eaton, D. C. & Pooler, J. P. in Vander’s Renal Physiology, 10th Edition (McGraw Hill, 2023).	Chapter 5 "Renal Handling of Organic Solutes"
HRS	Kidney	PCL	PCL^(1.5)	Chloride	Eaton, D. C. & Pooler, J. P. in Vander’s Renal Physiology, 10th Edition (McGraw Hill, 2023).	Chapter 6
HRS	Kidney	PCO2	PCO2	Bicarbonate	Hart, P. A., Conwell, D. L. & Krishna, S. G. in Harrison's Principles of Internal Medicine, 21e (eds Joseph Loscalzo et al.) (McGraw-Hill Education, 2022).	Chapter 348 under "WATER AND ELECTROLYTE SECRETION"
HRS	Kidney	PCR	PCR^(1/2.35)	Creatinine	Anraku, M. & Keshavjee, S. in Hall, Schmidt and Wood’s Principles of Critical Care, 5<sup>th</sup> Edition (eds Gregory A. Schmidt, John P. Kress, & Ivor S. Douglas) (McGraw Hill, 2023).	Chapter 119 under "Renal Evaluation"
HRS	Kidney	PCYSC	PCYSC^(1/2.15)	Cystatin C	Waikar, S. S. & Bonventre, J. V. in Harrison's Principles of Internal Medicine, 21e (eds Joseph Loscalzo et al.) (McGraw-Hill Education, 2022).	Chapter 310 nder "Novel Biomarkers"
HRS	Kidney	PK	PK^(1/1.2)	Potassium	Eaton, D. C. & Pooler, J. P. in Vander’s Renal Physiology, 10th Edition (McGraw Hill, 2023).	Chapter 8
HRS	Kidney	PNA	PNA^(1.25)	Sodium	Eaton, D. C. & Pooler, J. P. in Vander’s Renal Physiology, 10th Edition (McGraw Hill, 2023).	Chapter 7
HRS	Liver	PALB	PALB^(1.2)	Albumin	Kemp, W. L., Burns, D. K. & Brown, T. G. in Pathology: The Big Picture (The McGraw-Hill Companies, 2008).	Chapter 15 overview
HRS	Liver	PALKP2	PALKP2^(1/1.8)	Alkaline Phosphatase	Bethea, E. D. & Pratt, D. S. in Harrison's Principles of Internal Medicine, 21e (eds Joseph Loscalzo et al.) (McGraw-Hill Education, 2022).	Chapter 337 under "ENZYMES THAT REFLECT CHOLESTASIS"
HRS	Liver	PALT	PAST^(1/2.1)	ALT	Bethea, E. D. & Pratt, D. S. in Harrison's Principles of Internal Medicine, 21e (eds Joseph Loscalzo et al.) (McGraw-Hill Education, 2022).	Chapter 337 Under "ENZYMES THAT REFLECT DAMAGE TO HEPATOCYTES" "
HRS	Liver	PAST	PAST^(1/2.1)	AST	Bethea, E. D. & Pratt, D. S. in Harrison's Principles of Internal Medicine, 21e (eds Joseph Loscalzo et al.) (McGraw-Hill Education, 2022).	Chapter 337 Under "ENZYMES THAT REFLECT DAMAGE TO HEPATOCYTES" "
HRS	Liver	PBILT	PBILT^(1/1.55)	Bilirubin	Bethea, E. D. & Pratt, D. S. in Harrison's Principles of Internal Medicine, 21e (eds Joseph Loscalzo et al.) (McGraw-Hill Education, 2022).	Chapter 337 Under "Serum Bilirubin" "
HRS	Liver	PTP	PTP^(1/1.11)	Total Protein	Suneja, M., Szot, J. F., LeBlond, R. F. & Brown, D. D. in DeGowin’s Diagnostic Examination, 11e (McGraw Hill, 2020).
HRS	Lung	puff	puff	Peak expiratory flow	Grippi, M. A. et al. Fishman’s Pulmonary Diseases and Disorders, 2-Volume Set, 5th Edition. (McGraw Hill Professional, 2015).
HRS	Lung	PCO2	PCO2	Bicarbonate	Grippi, M. A. et al. Fishman’s Pulmonary Diseases and Disorders, 2-Volume Set, 5th Edition. (McGraw Hill Professional, 2015).
HRS	Lung	PC030	PC030	Chronic lung disease	Kasper, D. L. et al. Harrison’s Principles of Internal Medicine 20/E (Vol.1 & Vol.2) (ebook). (McGraw Hill Professional, 2018).
HRS	Lung	PC144	PC144	Shortness of breath while awake	Kasper, D. L. et al. Harrison’s Principles of Internal Medicine 20/E (Vol.1 & Vol.2) (ebook). (McGraw Hill Professional, 2018).	Chapter 18 Under "Protein, Total Serum"
HRS	Lung	PC149	PC149	Persistent wheezing, cough, or bringing up phlegm	Kasper, D. L. et al. Harrison’s Principles of Internal Medicine 20/E (Vol.1 & Vol.2) (ebook). (McGraw Hill Professional, 2018).
HRS	Lung	PC-packyears	PC-packyears	PCSmoking-packyears	Rouatbi S. Aging, tobacco use and lung damages. Tunis Med. 2022 avril;100(4):295-302. PMID: 36155900; PMCID: PMC9477149.
HRS	Metabolic	r13diabe	r13diabe	Previous Diabetes	Kalyani RR, Egan JM. Diabetes and altered glucose metabolism with aging. Endocrinol Metab Clin North Am. 2013 Jun;42(2):333-47. doi: 10.1016/j.ecl.2013.02.010. Epub 2013 Mar 22. PMID: 23702405; PMCID: PMC3664017.
HRS	Metabolic	PCRP	PCRP^(1/4.5)	C-Reactive Protein	Suneja, M., Szot, J. F., LeBlond, R. F. & Brown, D. D. in DeGowin’s Diagnostic Examination, 11e (McGraw Hill, 2020).	Chapter 18, Under "C-Reactive Protein (CRP)"
HRS	Metabolic	PGLUFF	PGLUFF^(1/2.6)	Glucose-Fasting	Kalyani RR, Egan JM. Diabetes and altered glucose metabolism with aging. Endocrinol Metab Clin North Am. 2013 Jun;42(2):333-47. doi: 10.1016/j.ecl.2013.02.010. Epub 2013 Mar 22. PMID: 23702405; PMCID: PMC3664017.
HRS	Metabolic	PHDLD	PHDLD^(1/1.8)	HDL-Cholesterol	Eckel, R. H. in Harrison's Principles of Internal Medicine, 21e (eds Joseph Loscalzo et al.) (McGraw-Hill Education, 2022).	Chapter 408 under "HDL Cholesterol"
HRS	Metabolic	PLDLC	PLDLC^(1/1.35	LDL-Cholesterol	Eckel, R. H. in Harrison's Principles of Internal Medicine, 21e (eds Joseph Loscalzo et al.) (McGraw-Hill Education, 2022).	Chapter 408 under "LDL Cholesterol"
HRS	Metabolic	PTGF	PTGF^(1/2.1)	Triglycerides	Eckel, R. H. in Harrison's Principles of Internal Medicine, 21e (eds Joseph Loscalzo et al.) (McGraw-Hill Education, 2022).	Chapter 408 under "Triglycerides"
HRS	Metabolic	PIL6	PIL6^(1/4.6)	Interleukin-6	Ershler WB, Sun WH, Binkley N, Gravenstein S, Volk MJ, Kamoske G, Klopp RG, Roecker EB, Daynes RA, Weindruch R. Interleukin-6 and aging: blood levels and mononuclear cell production increase with advancing age and in vitro production is modifiable by dietary restriction. Lymphokine Cytokine Res. 1993 Aug;12(4):225-30. PMID: 8218595.
HRS	Metabolic	r13bmi	r13bmi	BMI	Marcus Y, Segev E, Shefer G, Eilam D, Shenkerman G, Buch A, Shenhar-Tsarfaty S, Zeltser D, Shapira I, Berliner S, Rogowski O. Metabolically Healthy Obesity Is a Misnomer: Components of the Metabolic Syndrome Linearly Increase with BMI as a Function of Age and Gender. Biology (Basel). 2023 May 15;12(5):719. doi: 10.3390/biology12050719. PMID: 37237531; PMCID: PMC10215588.
HRS	Metabolic	r13pmwaist	r13pmwaist	Waist circumference	Ross, R., Neeland, I.J., Yamashita, S. et al. Waist circumference as a vital sign in clinical practice: a Consensus Statement from the IAS and ICCR Working Group on Visceral Obesity. Nat Rev Endocrinol 16, 177–189 (2020). https://doi.org/10.1038/s41574-019-0310-7
HRS	Musculoskeletal	PVD3	PVD3^(1/3)	Vitamin D3	Wintermeyer E, Ihle C, Ehnert S, Stöckle U, Ochs G, de Zwart P, Flesch I, Bahrs C, Nussler AK. Crucial Role of Vitamin D in the Musculoskeletal System. Nutrients. 2016 Jun 1;8(6):319. doi: 10.3390/nu8060319. PMID: 27258303; PMCID: PMC4924160.
HRS	Musculoskeletal	PIGF1	PIGF1^(1/1.4)	IGF1	Yoshida T, Delafontaine P. Mechanisms of IGF-1-Mediated Regulation of Skeletal Muscle Hypertrophy and Atrophy. Cells. 2020 Aug 26;9(9):1970. doi: 10.3390/cells9091970. PMID: 32858949; PMCID: PMC7564605.
HRS	Musculoskeletal	PDHEASE	PDHEASE^(1/1.4)	Dehydroepiandrosterone sulphate	Huang K, Cai HL, Bao JP, Wu LD. Dehydroepiandrosterone and age-related musculoskeletal diseases: Connections and therapeutic implications. Ageing Res Rev. 2020 Sep;62:101132. doi: 10.1016/j.arr.2020.101132. Epub 2020 Jul 23. PMID: 32711158.
HRS	Musculoskeletal	r13arthre	r13arthre	Arthritis	Cush, J. J. in Harrison's Principles of Internal Medicine, 21e (eds Joseph Loscalzo et al.) (McGraw-Hill Education, 2022).
HRS	Musculoskeletal	r13height	r13height	Height	Shah, A. & St. Clair, E. W. in Harrison's Principles of Internal Medicine, 21e (eds Joseph Loscalzo et al.) (McGraw-Hill Education, 2022).
HRS	Musculoskeletal	r13weight	r13weight	Weight	Shah, A. & St. Clair, E. W. in Harrison's Principles of Internal Medicine, 21e (eds Joseph Loscalzo et al.) (McGraw-Hill Education, 2022).
HRS	Musculoskeletal	r13bmi	r13bmi	BMI	Shah, A. & St. Clair, E. W. in Harrison's Principles of Internal Medicine, 21e (eds Joseph Loscalzo et al.) (McGraw-Hill Education, 2022).
HRS	Musculoskeletal	r13mobila	r13mobila	some diff-mobility	J. R. Aliberti M, E. Covinsky K. Functional Assessment & Functional Decline. In: Walter LC, Chang A, Chen P, Harper G, Rivera J, Conant R, Lo D, Yukawa M. eds. Current Diagnosis & Treatment Geriatrics, 3e. McGraw-Hill Education; 2021. Accessed May 24, 2024. https://accessmedicine.mhmedical.com/content.aspx?bookid=2984&sectionid=250006253
HRS	Musculoskeletal	r13grp	r13grp	hand grip strength maximum measurement	Shah, A. & St. Clair, E. W. in Harrison's Principles of Internal Medicine, 21e (eds Joseph Loscalzo et al.) (McGraw-Hill Education, 2022).
HRS	Musculoskeletal	r13balsemi	r13balsemi	semi tandem balance test time	J. R. Aliberti M, E. Covinsky K. Functional Assessment & Functional Decline. In: Walter LC, Chang A, Chen P, Harper G, Rivera J, Conant R, Lo D, Yukawa M. eds. Current Diagnosis & Treatment Geriatrics, 3e. McGraw-Hill Education; 2021. Accessed May 24, 2024. https://accessmedicine.mhmedical.com/content.aspx?bookid=2984&sectionid=250006253
HRS	Musculoskeletal	r13timwlk	r13timwlk	timed walk test time	J. R. Aliberti M, E. Covinsky K. Functional Assessment & Functional Decline. In: Walter LC, Chang A, Chen P, Harper G, Rivera J, Conant R, Lo D, Yukawa M. eds. Current Diagnosis & Treatment Geriatrics, 3e. McGraw-Hill Education; 2021. Accessed May 24, 2024. https://accessmedicine.mhmedical.com/content.aspx?bookid=2984&sectionid=250006253
HRS	Musculoskeletal	r13grpl	r13grpl^(1/2.65)	hand grip strength-left hand	J. R. Aliberti M, E. Covinsky K. Functional Assessment & Functional Decline. In: Walter LC, Chang A, Chen P, Harper G, Rivera J, Conant R, Lo D, Yukawa M. eds. Current Diagnosis & Treatment Geriatrics, 3e. McGraw-Hill Education; 2021. Accessed May 24, 2024. https://accessmedicine.mhmedical.com/content.aspx?bookid=2984&sectionid=250006253
HRS	Musculoskeletal	r13grpr	r13grpr^(1/2.65)	hand grip strength-right hand	J. R. Aliberti M, E. Covinsky K. Functional Assessment & Functional Decline. In: Walter LC, Chang A, Chen P, Harper G, Rivera J, Conant R, Lo D, Yukawa M. eds. Current Diagnosis & Treatment Geriatrics, 3e. McGraw-Hill Education; 2021. Accessed May 24, 2024. https://accessmedicine.mhmedical.com/content.aspx?bookid=2984&sectionid=250006253
HRS	Musculoskeletal	r13back	r13back	had back problems	Brown C.J. (2022). Rehabilitation. Halter J.B., & Ouslander J.G., & Studenski S, & High K.P., & Asthana S, & Supiano M.A., & Ritchie C.S., & Schmader K(Eds.), Hazzard's Geriatric Medicine and Gerontology, 8e. McGraw-Hill Education. https://accessmedicine.mhmedical.com/content.aspx?bookid=3201&sectionid=266876231
HRS	Musculoskeletal	r13stoop	r13stoop	some diff-stoop/kneel/crouch	Brown C.J. (2022). Rehabilitation. Halter J.B., & Ouslander J.G., & Studenski S, & High K.P., & Asthana S, & Supiano M.A., & Ritchie C.S., & Schmader K(Eds.), Hazzard's Geriatric Medicine and Gerontology, 8e. McGraw-Hill Education. https://accessmedicine.mhmedical.com/content.aspx?bookid=3201&sectionid=266876231
HRS	Musculoskeletal	r13stoop	r13stoop	diff-stoop/kneel/crouch	Brown C.J. (2022). Rehabilitation. Halter J.B., & Ouslander J.G., & Studenski S, & High K.P., & Asthana S, & Supiano M.A., & Ritchie C.S., & Schmader K(Eds.), Hazzard's Geriatric Medicine and Gerontology, 8e. McGraw-Hill Education. https://accessmedicine.mhmedical.com/content.aspx?bookid=3201&sectionid=266876231
HRS	Musculoskeletal	r13walk1	r13walk1	diff-walk one block	Brown C.J. (2022). Rehabilitation. Halter J.B., & Ouslander J.G., & Studenski S, & High K.P., & Asthana S, & Supiano M.A., & Ritchie C.S., & Schmader K(Eds.), Hazzard's Geriatric Medicine and Gerontology, 8e. McGraw-Hill Education. https://accessmedicine.mhmedical.com/content.aspx?bookid=3201&sectionid=266876231
HRS	Musculoskeletal	r13walks	r13walks	diff-walk sev blocks	Brown C.J. (2022). Rehabilitation. Halter J.B., & Ouslander J.G., & Studenski S, & High K.P., & Asthana S, & Supiano M.A., & Ritchie C.S., & Schmader K(Eds.), Hazzard's Geriatric Medicine and Gerontology, 8e. McGraw-Hill Education. https://accessmedicine.mhmedical.com/content.aspx?bookid=3201&sectionid=266876231
HRS	Musculoskeletal	r13walk1a	r13walk1a	some diff-walk one block	Brown C.J. (2022). Rehabilitation. Halter J.B., & Ouslander J.G., & Studenski S, & High K.P., & Asthana S, & Supiano M.A., & Ritchie C.S., & Schmader K(Eds.), Hazzard's Geriatric Medicine and Gerontology, 8e. McGraw-Hill Education. https://accessmedicine.mhmedical.com/content.aspx?bookid=3201&sectionid=266876231
HRS	Musculoskeletal	r13walksa	r13walksa	some diff-walk sev blocks	Brown C.J. (2022). Rehabilitation. Halter J.B., & Ouslander J.G., & Studenski S, & High K.P., & Asthana S, & Supiano M.A., & Ritchie C.S., & Schmader K(Eds.), Hazzard's Geriatric Medicine and Gerontology, 8e. McGraw-Hill Education. https://accessmedicine.mhmedical.com/content.aspx?bookid=3201&sectionid=266876231
HRS	Musculoskeletal	r13clims	r13clims	diff-climb sev flt stair	Brown C.J. (2022). Rehabilitation. Halter J.B., & Ouslander J.G., & Studenski S, & High K.P., & Asthana S, & Supiano M.A., & Ritchie C.S., & Schmader K(Eds.), Hazzard's Geriatric Medicine and Gerontology, 8e. McGraw-Hill Education. https://accessmedicine.mhmedical.com/content.aspx?bookid=3201&sectionid=266876231
HRS	Musculoskeletal	r13clim1	r13clim1	diff-climb one flt stair	Brown C.J. (2022). Rehabilitation. Halter J.B., & Ouslander J.G., & Studenski S, & High K.P., & Asthana S, & Supiano M.A., & Ritchie C.S., & Schmader K(Eds.), Hazzard's Geriatric Medicine and Gerontology, 8e. McGraw-Hill Education. https://accessmedicine.mhmedical.com/content.aspx?bookid=3201&sectionid=266876231
HRS	Musculoskeletal	r13climsa	r13climsa	some diff-clmb sev flt str	Brown C.J. (2022). Rehabilitation. Halter J.B., & Ouslander J.G., & Studenski S, & High K.P., & Asthana S, & Supiano M.A., & Ritchie C.S., & Schmader K(Eds.), Hazzard's Geriatric Medicine and Gerontology, 8e. McGraw-Hill Education. https://accessmedicine.mhmedical.com/content.aspx?bookid=3201&sectionid=266876231
HRS	Musculoskeletal	r13clim1a	r13clim1a	some diff-clmb 1 flt stair	Brown C.J. (2022). Rehabilitation. Halter J.B., & Ouslander J.G., & Studenski S, & High K.P., & Asthana S, & Supiano M.A., & Ritchie C.S., & Schmader K(Eds.), Hazzard's Geriatric Medicine and Gerontology, 8e. McGraw-Hill Education. https://accessmedicine.mhmedical.com/content.aspx?bookid=3201&sectionid=266876231
HRS	Musculoskeletal	r13chair	r13chair	diff-get up fr chair	Brown C.J. (2022). Rehabilitation. Halter J.B., & Ouslander J.G., & Studenski S, & High K.P., & Asthana S, & Supiano M.A., & Ritchie C.S., & Schmader K(Eds.), Hazzard's Geriatric Medicine and Gerontology, 8e. McGraw-Hill Education. https://accessmedicine.mhmedical.com/content.aspx?bookid=3201&sectionid=266876231
HRS	Musculoskeletal	r13chaira	r13chaira	some diff-get up fr chair	Brown C.J. (2022). Rehabilitation. Halter J.B., & Ouslander J.G., & Studenski S, & High K.P., & Asthana S, & Supiano M.A., & Ritchie C.S., & Schmader K(Eds.), Hazzard's Geriatric Medicine and Gerontology, 8e. McGraw-Hill Education. https://accessmedicine.mhmedical.com/content.aspx?bookid=3201&sectionid=266876231
HRS	Musculoskeletal	r13arms	r13arms	diff-reach/extnd arms up	Brown C.J. (2022). Rehabilitation. Halter J.B., & Ouslander J.G., & Studenski S, & High K.P., & Asthana S, & Supiano M.A., & Ritchie C.S., & Schmader K(Eds.), Hazzard's Geriatric Medicine and Gerontology, 8e. McGraw-Hill Education. https://accessmedicine.mhmedical.com/content.aspx?bookid=3201&sectionid=266876231
HRS	Musculoskeletal	r13armsa	r13armsa	some diff-rch/xtnd arms up	Brown C.J. (2022). Rehabilitation. Halter J.B., & Ouslander J.G., & Studenski S, & High K.P., & Asthana S, & Supiano M.A., & Ritchie C.S., & Schmader K(Eds.), Hazzard's Geriatric Medicine and Gerontology, 8e. McGraw-Hill Education. https://accessmedicine.mhmedical.com/content.aspx?bookid=3201&sectionid=266876231
HRS	Musculoskeletal	r13lift	r13lift	diff-lift/carry 10lbs	Brown C.J. (2022). Rehabilitation. Halter J.B., & Ouslander J.G., & Studenski S, & High K.P., & Asthana S, & Supiano M.A., & Ritchie C.S., & Schmader K(Eds.), Hazzard's Geriatric Medicine and Gerontology, 8e. McGraw-Hill Education. https://accessmedicine.mhmedical.com/content.aspx?bookid=3201&sectionid=266876231
HRS	Musculoskeletal	r13lifta	r13lifta	some diff-lift/carry 10lbs	Brown C.J. (2022). Rehabilitation. Halter J.B., & Ouslander J.G., & Studenski S, & High K.P., & Asthana S, & Supiano M.A., & Ritchie C.S., & Schmader K(Eds.), Hazzard's Geriatric Medicine and Gerontology, 8e. McGraw-Hill Education. https://accessmedicine.mhmedical.com/content.aspx?bookid=3201&sectionid=266876231
HRS	Musculoskeletal	r13balsbs	r13balsbs	side-by-side balance test time	J. R. Aliberti M, E. Covinsky K. Functional Assessment & Functional Decline. In: Walter LC, Chang A, Chen P, Harper G, Rivera J, Conant R, Lo D, Yukawa M. eds. Current Diagnosis & Treatment Geriatrics, 3e. McGraw-Hill Education; 2021. Accessed May 24, 2024. https://accessmedicine.mhmedical.com/content.aspx?bookid=2984&sectionid=250006253
HRS	Musculoskeletal	r13balful	r13balful	full tandem balance test time	J. R. Aliberti M, E. Covinsky K. Functional Assessment & Functional Decline. In: Walter LC, Chang A, Chen P, Harper G, Rivera J, Conant R, Lo D, Yukawa M. eds. Current Diagnosis & Treatment Geriatrics, 3e. McGraw-Hill Education; 2021. Accessed May 24, 2024. https://accessmedicine.mhmedical.com/content.aspx?bookid=2984&sectionid=250006253
HRS	Musculoskeletal	combined_physical_movement	combined_physical_movement	Sum of 7 different functional tests	J. R. Aliberti M, E. Covinsky K. Functional Assessment & Functional Decline. In: Walter LC, Chang A, Chen P, Harper G, Rivera J, Conant R, Lo D, Yukawa M. eds. Current Diagnosis & Treatment Geriatrics, 3e. McGraw-Hill Education; 2021. Accessed May 24, 2024. https://accessmedicine.mhmedical.com/content.aspx?bookid=2984&sectionid=250006253
HRS	Musculoskeletal	bal_combined	bal_combined	Combination of all balance scores	J. R. Aliberti M, E. Covinsky K. Functional Assessment & Functional Decline. In: Walter LC, Chang A, Chen P, Harper G, Rivera J, Conant R, Lo D, Yukawa M. eds. Current Diagnosis & Treatment Geriatrics, 3e. McGraw-Hill Education; 2021. Accessed May 24, 2024. https://accessmedicine.mhmedical.com/content.aspx?bookid=2984&sectionid=250006253
