## Supplementary Tables for "Systems Age: A single blood methylation test to quantify aging heterogeneity across 11 physiological systems": Supplementary Tables 2 - WHI association meta-analysis Z-scores and Het pvals (adjusted for age).xlsx

### Sheet: Z-scores
	Blood	Brain	Inflammation	Heart	Hormone	Immune	Kidney	Liver	Metabolic	Lung	MusculoSkeletal	Age_prediction	Systems_Clock	DunedinPACE	DNAmGrimAge	PCPhenoAge
Cognitive function	2.92615	3.51337	3.10678	2.55916	1.69346	2.41075	2.9625	2.25655	2.44088	1.98339	1.04584	1.49897	2.68384	1.86694	1.85195	2.95849
Physical function	5.32615	6.17875	8.53231	8.83827	5.27109	3.92593	6.43181	5.54055	7.69991	5.60336	9.46038	5.35365	8.91751	9.47756	7.08006	8.3575
CHD	2.89374	3.4673	6.83071	8.29966	4.53314	5.3245	5.30716	3.58632	5.65811	6.45208	5.36464	2.46844	8.43021	6.99801	8.11784	5.84589
MI	1.66129	1.97233	4.8792	6.30213	3.25892	4.41779	3.74313	2.52964	3.76304	5.00022	3.2564	0.648575	6.36603	5.60662	6.09991	3.44119
Any Cancer	-1.41274	-0.581055	0.758668	4.37225	0.100961	1.34658	-0.0148378	-0.698371	-0.33384	5.79254	0.384726	0.243896	4.21811	3.00594	7.74323	1.28725
Lung Cancer	1.36215	1.91507	3.71814	9.49454	1.22319	3.35256	2.23576	1.48869	2.39343	9.69637	0.74026	0.987632	9.188	4.93659	12.1936	3.18791
Breast Cancer	-2.56157	-1.16098	-1.1471	-0.989651	-3.04332	-1.26591	-1.6372	-1.05052	-2.02546	-0.94573	-0.231505	-1.66134	-1.45908	0.846284	-0.272043	-1.26761
Stroke	1.73241	2.80475	3.06321	3.4041	1.33067	2.41793	1.49404	1.93305	3.3527	1.76771	2.28436	0.480638	3.33686	3.45723	2.75908	2.3606
Mortality	6.33733	6.47792	11.4769	15.1757	6.68569	7.16852	8.80897	5.83634	9.55741	12.8905	8.02881	5.72162	15.3595	11.0557	16.8163	10.6678
Total comorbidities	3.08417	4.62613	7.65137	7.45223	4.14896	3.96186	5.78066	4.37263	6.4985	4.0607	7.59406	4.1844	7.37433	9.0897	6.48248	7.53999
Disease free	2.35673	3.00028	2.41054	3.98687	2.23363	1.73339	2.28324	2.89396	2.67156	2.60163	2.41783	2.78697	3.87891	4.28159	3.86382	3.22114
Diabetes	3.55847	4.00045	8.11919	6.07425	4.87001	1.24204	4.98323	3.86564	8.26048	2.9684	10.9045	2.70461	6.41782	8.9632	6.25265	7.26276
Colorectal cancer	2.08516	0.73046	0.638664	0.581943	1.4895	0.458221	1.23843	1.35165	1.20112	0.292875	1.34762	1.88808	0.729621	1.01053	1.80106	1.30213
Endometrial cancer	-2.22006	-1.79191	-1.72686	-1.55297	-1.278	-0.354013	-0.95981	-0.801248	-2.09696	-0.929173	-1.28454	-0.664012	-1.73046	-0.669734	0.546957	-1.19878
Leukemia	4.88622	3.75775	3.09225	2.43289	2.91623	3.69767	4.15634	2.27639	3.22759	3.2144	2.28318	3.71588	2.95398	0.824594	0.533156	2.74776
Arthritis	1.48805	1.9296	4.43025	3.28836	1.99414	0.782802	3.49982	2.25244	3.00857	1.27108	5.15546	1.5425	3.23148	4.96023	1.76139	3.037
Thyroid disease	0.0730289	0.0164239	1.17264	2.43485	2.65684	0.690136	0.51366	-0.212583	0.353594	1.99997	0.852824	1.51705	2.56948	1.59393	2.92921	1.74893
Cataract	2.86848	2.95392	2.14715	3.16682	1.90886	1.10429	2.22284	3.12071	2.89725	1.54149	1.6233	2.83734	3.06354	2.37584	2.13678	2.59786

### Sheet: P-values
	Blood	Brain	Inflammation	Heart	Hormone	Immune	Kidney	Liver	Metabolic	Lung	MusculoSkeletal	Systems_Clock	DunedinPACE	DNAmGrimAge	PCPhenoAge
Cognitive function	0.0034318	0.000442455	0.00189134	0.0104926	0.0903679	0.0159196	0.00305156	0.0240363	0.0146515	0.0473236	0.295636	0.0072782	0.0619096	0.0640337	0.00309146
Physical function	1.00316e-07	6.46109e-10	1.43459e-17	9.7213e-19	1.35616e-07	8.63947e-05	1.26093e-10	3.01526e-08	1.36161e-14	2.10237e-08	3.06812e-21	4.769e-19	2.60294e-21	1.44094e-12	6.40594e-17
CHD	0.00380685	0.000525722	8.44937e-12	1.04414e-16	5.81129e-06	1.0123e-07	1.11349e-07	0.000335377	1.53051e-08	1.10328e-10	8.11087e-08	3.45058e-17	2.59619e-12	4.74552e-16	5.03858e-09
MI	0.0966548	0.0485717	1.06516e-06	2.93574e-10	0.00111837	9.97148e-06	0.000181743	0.0114179	0.000167858	5.72642e-07	0.00112833	1.9398e-10	2.0631e-08	1.06127e-09	0.00057917
Any Cancer	0.157733	0.561203	0.448051	1.22975e-05	0.919581	0.178116	0.988162	0.484945	0.7385	6.93304e-09	0.70044	2.46358e-05	0.00264759	9.69212e-15	0.198009
Lung Cancer	0.173151	0.0554836	0.000200693	2.21177e-21	0.221257	0.000800685	0.0253677	0.136569	0.0166916	3.12427e-22	0.459142	4.0021e-20	7.94997e-07	3.36142e-34	0.00143308
Breast Cancer	0.01042	0.245651	0.25134	0.322345	0.00233985	0.205544	0.101589	0.293477	0.0428204	0.344286	0.816922	0.144542	0.397394	0.785589	0.204938
Stroke	0.0832	0.00503559	0.00218975	0.000663817	0.183296	0.0156089	0.135165	0.0532304	0.000800271	0.0771097	0.0223506	0.000847321	0.000545763	0.00579639	0.0182452
Mortality	2.33779e-10	9.29986e-11	1.72375e-30	5.12521e-52	2.29835e-11	7.58125e-13	1.26299e-18	5.3361e-09	1.2074e-21	5.09045e-38	9.84247e-16	3.05867e-53	2.05646e-28	1.85386e-63	1.4406e-26
Total comorbidities	0.00204124	3.72553e-06	1.98842e-14	9.17745e-14	3.33994e-05	7.43693e-05	7.44075e-09	1.22757e-05	8.11244e-11	4.89258e-05	3.10041e-14	1.65179e-13	9.93167e-20	9.02252e-11	4.70009e-14
Disease free	0.0184364	0.00269727	0.0159288	6.69512e-05	0.0255074	0.0830257	0.022416	0.00380416	0.00755003	0.00927828	0.0156134	0.000104925	1.85563e-05	0.000111628	0.00127684
Diabetes	0.000373022	6.32218e-05	4.69316e-16	1.2457e-09	1.11595e-06	0.214221	6.25305e-07	0.000110798	1.45087e-16	0.00299359	1.09719e-27	1.38237e-10	3.15401e-19	4.03558e-10	3.79265e-13
Colorectal cancer	0.0370547	0.465109	0.523042	0.560605	0.136356	0.646794	0.215557	0.176489	0.229705	0.769618	0.177781	0.465622	0.312241	0.0716929	0.192874
Endometrial cancer	0.0264147	0.0731474	0.084192	0.120431	0.20125	0.723329	0.337151	0.422988	0.0359975	0.352799	0.198952	0.0835475	0.503028	0.584408	0.230614
Leukemia	1.02791e-06	0.000171448	0.00198647	0.014979	0.00354291	0.000217587	3.23387e-05	0.0228226	0.00124838	0.00130717	0.0224196	0.00313704	0.409602	0.593925	0.00600037
Arthritis	0.136737	0.0536564	9.41257e-06	0.00100773	0.0461371	0.433743	0.000465571	0.0242947	0.00262482	0.203702	2.53013e-07	0.00123152	7.04092e-07	0.078173	0.00238945
Thyroid disease	0.941783	0.986896	0.240942	0.014898	0.00788779	0.490108	0.60749	0.831652	0.723643	0.0455039	0.393757	0.010185	0.110952	0.00339829	0.0803032
Cataract	0.00412445	0.00313764	0.0317811	0.00154118	0.0562795	0.269467	0.0262266	0.00180415	0.00376455	0.123197	0.104526	0.00218736	0.0175092	0.0326156	0.0093806

### Sheet: BH Adj P-values
	Blood	Brain	Inflammation	Heart	Hormone	Immune	Kidney	Liver	Metabolic	Lung	MusculoSkeletal	Systems_Clock	DunedinPACE	DNAmGrimAge	PCPhenoAge
Cognitive function	0.0102954	0.00663682	0.0102954	0.0224842	0.0968227	0.0265327	0.0102954	0.0360545	0.0265327	0.0645321	0.295636	0.0181955	0.0738851	0.0738851	0.0102954
Physical function	1.15749e-07	9.69164e-10	4.30378e-17	3.64549e-18	1.45303e-07	8.63947e-05	2.10155e-10	3.76908e-08	2.91773e-14	2.86687e-08	2.30109e-20	2.3845e-18	2.30109e-20	2.70175e-12	1.60149e-16
CHD	0.00380685	0.000563274	2.53481e-11	7.83104e-16	7.26411e-06	1.51839e-07	1.51839e-07	0.000386973	2.86971e-08	2.7582e-10	1.35181e-07	5.17587e-16	9.73571e-12	2.37276e-15	1.0797e-08
MI	0.0966548	0.0520412	2.66289e-06	2.20181e-09	0.00141042	2.13675e-05	0.000302906	0.0131745	0.000302906	1.71792e-06	0.00141042	2.20181e-09	7.73662e-08	5.30637e-09	0.000868756
Any Cancer	0.371266	0.765277	0.727418	6.14873e-05	0.985266	0.371266	0.988162	0.727418	0.852115	5.19978e-08	0.852115	9.23841e-05	0.00794277	1.45382e-13	0.371266
Lung Cancer	0.199789	0.0756594	0.000501734	1.10588e-20	0.237061	0.00171575	0.0380516	0.170711	0.0278193	2.34321e-21	0.459142	1.50079e-19	2.38499e-06	5.04213e-33	0.00268702
Breast Cancer	0.0781501	0.4189	0.4189	0.430358	0.0350978	0.4189	0.380959	0.430358	0.214102	0.430358	0.816922	0.4189	0.458532	0.816922	0.4189
Stroke	0.096	0.0124208	0.00656924	0.00317745	0.183296	0.0292666	0.144819	0.0725869	0.00317745	0.096	0.0335259	0.00317745	0.00317745	0.0124208	0.0304087
Mortality	2.50477e-10	1.07306e-10	5.17126e-30	2.56261e-51	2.87293e-11	1.03381e-12	2.10498e-18	5.3361e-09	2.26387e-21	1.90892e-37	1.47637e-15	2.294e-52	5.14114e-28	2.78079e-62	3.08699e-26
Total comorbidities	0.00204124	5.58829e-06	1.49132e-13	2.75324e-13	4.17493e-05	7.96814e-05	1.24013e-08	1.67396e-05	1.69172e-10	5.64529e-05	1.55021e-13	4.12947e-13	1.48975e-18	1.69172e-10	1.76253e-13
Disease free	0.0230455	0.00674318	0.0217211	0.000418605	0.0273293	0.0830257	0.0258646	0.00815176	0.0141563	0.0154638	0.0217211	0.000418605	0.000278345	0.000418605	0.00383051
Diabetes	0.00043041	8.62115e-05	1.75994e-15	2.33569e-09	1.67393e-06	0.214221	1.04217e-06	0.000138498	7.25433e-16	0.00320742	1.64578e-26	3.45593e-10	2.36551e-18	8.64768e-10	1.13779e-12
Colorectal cancer	0.430697	0.634939	0.646852	0.646852	0.430697	0.692993	0.430697	0.430697	0.430697	0.769618	0.430697	0.634939	0.520402	0.430697	0.430697
Endometrial cancer	0.252576	0.252576	0.252576	0.301077	0.377344	0.723329	0.48109	0.528735	0.252576	0.48109	0.377344	0.252576	0.580417	0.626152	0.384357
Leukemia	1.54186e-05	0.00081595	0.00425672	0.0204259	0.00590485	0.00081595	0.00024254	0.0263337	0.00326793	0.00326793	0.0263337	0.00588194	0.43886	0.593925	0.00900056
Arthritis	0.157773	0.0731679	4.70628e-05	0.00302319	0.0692057	0.433743	0.00174589	0.0404911	0.00492153	0.218252	3.79519e-06	0.00307879	5.28069e-06	0.0977162	0.00492153
Thyroid disease	0.986896	0.986896	0.451766	0.0558674	0.050925	0.735163	0.828395	0.959599	0.904554	0.136512	0.656262	0.050925	0.237754	0.050925	0.200758
Cataract	0.0103111	0.0103111	0.0444758	0.0103111	0.0703494	0.269467	0.043711	0.0103111	0.0103111	0.131997	0.120607	0.0103111	0.0328297	0.0444758	0.0201013

### Sheet: Het-pvals
	Blood	Brain	Inflammation	Heart	Hormone	Immune	Kidney	Liver	Metabolic	Lung	MusculoSkeletal	Age_prediction	Systems_Clock	DunedinPACE	DNAmGrimAge	PCPhenoAge
Cognitive function	0.178753	0.432789	0.215328	0.480917	0.473937	0.0504635	0.333181	0.140951	0.34976	0.249447	0.94269	0.245851	0.360036	0.189288	0.14434	0.470949
Physical function	0.0715919	0.444658	0.589001	0.0241513	0.387133	0.355784	0.416929	0.61547	0.0809855	0.580661	0.187312	0.831219	0.0406508	0.134579	0.158118	0.408872
CHD	0.971311	0.730714	0.299157	0.405799	0.615365	0.563234	0.904651	0.735434	0.559819	0.62006	0.042529	0.881539	0.556247	0.22201	0.18187	0.685687
MI	0.82518	0.46665	0.307152	0.51029	0.789627	0.32017	0.796334	0.49812	0.585511	0.977006	0.513225	0.995384	0.636636	0.387186	0.149449	0.919857
Any Cancer	0.395803	0.198128	0.304177	0.49148	0.372524	0.40153	0.278469	0.0800414	0.144607	0.83961	0.0553334	0.171369	0.433742	0.298972	0.287429	0.0586486
Lung Cancer	0.796971	0.218551	0.0620516	0.0435056	0.577495	0.837227	0.30883	0.501819	0.555589	0.0255127	0.789552	0.741324	0.043388	0.0301301	0.0142048	0.250581
Breast Cancer	0.540472	0.688933	0.391651	0.502029	0.193311	0.483527	0.621474	0.480119	0.275373	0.711048	0.115249	0.843924	0.455527	0.567508	0.875149	0.262449
Stroke	0.219655	0.362509	0.781757	0.76515	0.162487	0.139377	0.127885	0.0365838	0.044094	0.704661	0.172582	0.32173	0.847856	0.698647	0.672894	0.220048
Mortality	0.808136	0.289109	0.0335988	0.623908	0.17054	0.607898	0.0955384	0.147746	0.031681	0.422595	0.0160721	0.0127414	0.443731	0.244671	0.240483	0.0148383
Total comorbidities	0.384505	0.520817	0.251333	0.71745	0.285041	0.436204	0.170075	0.598944	0.70023	0.465078	0.380224	0.0888008	0.73527	0.370228	0.873417	0.187623
Disease free	0.663377	0.480702	0.279459	0.0794942	0.248155	0.263984	0.355499	0.248074	0.348467	0.206214	0.0768336	0.707762	0.0774131	0.0561667	0.0222169	0.653549
Diabetes	0.856165	0.603128	0.798221	0.882752	0.333659	0.788291	0.944042	0.875163	0.906947	0.973805	0.0963857	0.426833	0.90281	0.496166	0.531831	0.61206
Colorectal cancer	0.980358	0.638167	0.751618	0.527016	0.657985	0.283003	0.879943	0.929079	0.427382	0.532337	0.442885	0.874506	0.666319	0.329776	0.545522	0.957379
Endometrial cancer	0.933263	0.390857	0.451609	0.882981	0.570938	0.600682	0.673759	0.717487	0.399953	0.866979	0.800261	0.67492	0.881342	0.916436	0.346371	0.800678
Leukemia	0.913047	0.897805	0.0865761	0.995835	0.0932873	0.321838	0.654138	0.993998	0.885952	0.369772	0.860309	0.639106	0.983878	0.772291	0.854598	0.965437
Arthritis	0.807252	0.69443	0.822193	0.814055	0.5678	0.439079	0.567343	0.373183	0.898391	0.6431	0.225648	0.481111	0.792989	0.311343	0.960677	0.530748
Thyroid disease	0.274928	0.174998	0.243715	0.295314	0.371012	0.928634	0.556679	0.500963	0.273483	0.762509	0.102489	0.0740482	0.33002	0.161916	0.0509266	0.156518
Cataract	0.310139	0.28406	0.0599414	0.0981283	0.122713	0.0828295	0.0397847	0.140889	0.179456	0.182874	0.0355405	0.169465	0.094216	0.160477	0.182267	0.177097
