## Supplementary Tables for "Systems Age: A single blood methylation test to quantify aging heterogeneity across 11 physiological systems": Supplementary Tables 3 - WHI association meta-analysis effect sizes (adjusted for age).xlsx

### Sheet: Effect Sizes 
	Blood	Brain	Inflammation	Heart	Hormone	Immune	Kidney	Liver	Metabolic	Lung	MusculoSkeletal	Systems Clock	DunedinPACE	DNAmGrimAge	PCPhenoAge
Beta Cognitive Function	0.336	0.404	0.363	0.305	0.198	0.279	0.341	0.262	0.283	0.229	0.121	0.318	0.225	0.226	0.337
Beta Physical Function	1.581	1.825	2.526	2.59	1.552	1.152	1.886	1.636	2.275	1.651	2.811	2.614	2.856	2.089	2.455
HR CHD	1.101	1.124	1.259	1.31	1.166	1.194	1.195	1.128	1.212	1.238	1.198	1.318	1.261	1.305	1.215
HR MI	1.067	1.08	1.21	1.268	1.136	1.186	1.157	1.104	1.159	1.212	1.136	1.273	1.241	1.261	1.143
HR Cancer	0.962	0.984	1.021	1.129	1.003	1.038	1	0.981	0.991	1.173	1.011	1.124	1.085	1.232	1.036
HR Lung Cancer	1.119	1.172	1.359	1.96	1.109	1.326	1.206	1.134	1.225	2.03	1.064	1.946	1.492	2.271	1.294
HR Breast Cancer	0.873	0.941	0.942	0.949	0.854	0.936	0.918	0.947	0.9	0.951	0.988	0.925	1.045	0.986	0.935
HR Stroke	1.093	1.157	1.175	1.195	1.072	1.135	1.081	1.106	1.193	1.097	1.126	1.191	1.197	1.157	1.131
HR Mortality	1.134	1.142	1.268	1.364	1.148	1.159	1.2	1.126	1.22	1.298	1.176	1.372	1.253	1.407	1.243
Beta Comorbidities	0.067	0.101	0.166	0.162	0.09	0.086	0.126	0.095	0.141	0.088	0.165	0.16	0.197	0.141	0.163
OR Disease Free	1.074	1.096	1.076	1.129	1.07	1.054	1.072	1.093	1.085	1.082	1.076	1.125	1.139	1.125	1.103
OR Diabetes	1.183	1.211	1.483	1.325	1.265	1.061	1.273	1.206	1.499	1.15	1.719	1.348	1.531	1.33	1.411
HR Colorectal Cancer	1.191	1.065	1.058	1.053	1.138	1.041	1.115	1.126	1.111	1.026	1.124	1.067	1.092	1.17	1.12
HR Endometerial cancer	0.703	0.766	0.771	0.784	0.828	0.949	0.869	0.888	0.732	0.866	0.823	0.764	0.902	1.083	0.834
HR Leukemia	2.048	1.925	1.774	1.553	1.709	1.975	2.142	1.551	1.853	1.753	1.54	1.698	1.17	1.107	1.602
OR Arthiritis	1.044	1.057	1.137	1.1	1.059	1.023	1.107	1.067	1.091	1.037	1.162	1.098	1.155	1.052	1.092
OR Thyroid disease	1.003	1.001	1.042	1.088	1.097	1.024	1.018	0.993	1.012	1.072	1.03	1.093	1.057	1.106	1.062
OR Cataract	1.122	1.129	1.093	1.14	1.082	1.046	1.097	1.139	1.129	1.066	1.07	1.135	1.104	1.093	1.113
