## Supplementary Tables for "Systems Age: A single blood methylation test to quantify aging heterogeneity across 11 physiological systems": Supplementary Tables 4 - WHI association meta-analysis (age and smoking adjusted).xlsx

### Sheet: Z-scores
	Blood	Brain	Inflammation	Heart	Hormone	Immune	Kidney	Liver	Metabolic	Lung	MusculoSkeletal	Systems_Clock	DunedinPACE	DNAmGrimAge	PCPhenoAge
Cognitive function	2.69814	3.39921	3.10723	2.35782	1.64993	2.36429	2.77527	2.13004	2.23122	1.48327	0.890609	2.44001	1.63319	1.56451	2.90335
Physical function	5.23499	5.77984	7.88192	7.84536	5.18521	3.58478	5.96123	5.36259	7.18778	4.57083	8.98273	7.95858	8.71435	5.85647	7.89566
CHD	3.00195	3.37115	6.32629	6.57924	4.91118	5.13485	5.22769	3.79361	5.225	4.29557	5.34514	6.77509	5.76764	5.80713	5.76913
MI	1.84068	1.93165	4.48171	5.04856	3.65294	4.32963	3.71587	2.75932	3.47952	3.51156	3.28167	5.18364	4.64257	4.34563	3.42357
Any Cancer	-1.2544	-0.757734	-0.0888119	1.79485	0.28602	1.14616	-0.022523	-0.582981	-0.66653	2.80062	0.36648	1.7468	1.13069	4.06741	1.13122
Lung Cancer	1.44891	1.51648	2.50857	4.93257	1.76786	2.511	1.8604	1.47161	1.55034	4.63069	0.55856	4.87033	2.63499	5.94601	2.75011
Breast Cancer	-2.52055	-1.23512	-1.30731	-1.41287	-3.07889	-1.28902	-1.65382	-1.07694	-2.03924	-1.50654	-0.220216	-1.89263	0.586295	-0.984022	-1.38258
Stroke	1.78714	2.65965	2.78252	2.53632	1.54296	2.1745	1.33591	1.98396	3.2077	0.593843	2.38427	2.50985	2.92106	1.23269	2.28372
Mortality	6.62221	6.45861	10.6624	11.9321	7.28733	6.93337	8.80013	6.20377	9.007	8.99334	7.86591	12.2507	8.89085	12.2222	10.7159
Total comorbidities	3.12567	4.49142	7.59611	7.95	3.95232	3.82351	5.62599	4.24753	6.43683	4.4192	7.55885	7.79913	9.26613	7.42501	7.36496
Disease free	2.39696	3.02797	2.24732	3.84793	2.23803	1.60577	2.2327	2.94637	2.51692	2.29791	2.32179	3.70801	4.07803	3.81615	3.09597
Diabetes	3.58574	4.02095	8.29156	6.94746	5.02599	1.39709	5.09133	3.88466	8.38811	3.8554	10.7599	7.29777	9.55688	7.70575	7.28005
Colorectal cancer	1.99587	0.521952	0.53356	0.133643	1.54569	0.438033	1.24678	1.29356	1.04032	0.054407	1.19744	0.364089	0.507432	1.62154	1.2269
Endometrial cancer	-2.04128	-1.62277	-1.60109	-1.56585	-0.97201	-0.312748	-0.745493	-0.618988	-1.87243	-1.19672	-1.01772	-1.71121	-0.570126	0.170987	-1.00923
Leukemia	4.68777	3.88853	2.90349	2.73622	2.95833	3.53453	4.04724	2.33091	3.42117	3.43086	2.41063	3.22707	0.940724	0.572282	2.58317
Arthritis	1.63958	1.90521	4.49455	3.71251	1.82769	0.851615	3.47822	2.17345	2.95033	1.61832	4.97127	3.59823	5.07986	2.35745	3.01087
Thyroid disease	0.184809	-0.0551654	1.12012	2.35124	2.7614	0.61126	0.490604	-0.0498958	0.382634	1.92839	1.05244	2.51293	1.62611	2.9407	1.74009
Cataract	2.75698	3.03865	2.12575	3.32035	1.95444	1.28892	2.27902	3.47576	2.82344	1.57033	1.48877	3.18402	2.43065	2.3942	2.60941

### Sheet: P-values
	Blood	Brain	Inflammation	Heart	Hormone	Immune	Kidney	Liver	Metabolic	Lung	MusculoSkeletal	Systems_Clock	DunedinPACE	DNAmGrimAge	PCPhenoAge
Cognitive function	0.00697283	0.000675805	0.00188847	0.0183825	0.0989569	0.0180645	0.00551557	0.0331683	0.0256665	0.138003	0.373139	0.0146869	0.10243	0.117698	0.00369189
Physical function	1.6499e-07	7.47697e-09	3.22385e-15	4.31701e-15	2.15768e-07	0.00033736	2.50351e-09	8.20382e-08	6.5853e-13	4.85788e-06	2.64136e-19	1.74029e-15	2.92424e-18	4.7282e-09	2.8879e-15
CHD	0.00268259	0.000748547	2.51124e-10	4.7287e-11	9.05306e-07	2.82365e-07	1.71642e-07	0.000148475	1.74153e-07	1.74246e-05	9.03494e-08	1.2433e-11	8.03894e-09	6.35541e-09	7.96813e-09
MI	0.0656684	0.0534026	7.40474e-06	4.45149e-07	0.000259255	1.49362e-05	0.000202503	0.00579219	0.000502316	0.000445481	0.00103193	2.17595e-07	3.44103e-06	1.38878e-05	0.000618033
Any Cancer	0.209696	0.44861	0.929231	0.0726773	0.774863	0.251728	0.982031	0.559906	0.505073	0.0051005	0.714007	0.0806723	0.258186	4.75388e-05	0.25796
Lung Cancer	0.147363	0.129398	0.0121222	8.11527e-07	0.0770842	0.0120389	0.0628284	0.141126	0.12106	3.64457e-06	0.576462	1.11414e-06	0.00841399	2.74757e-09	0.00595756
Breast Cancer	0.0117171	0.216787	0.191107	0.157694	0.00207772	0.197391	0.098164	0.281506	0.0414264	0.131928	0.825703	0.0584068	0.557677	0.325105	0.166794
Stroke	0.0739147	0.00782226	0.00539379	0.0112024	0.12284	0.0296674	0.181579	0.0472605	0.00133803	0.552617	0.0171131	0.0120784	0.00348843	0.21769	0.022388
Mortality	3.53868e-11	1.0567e-10	1.52618e-26	8.04962e-33	3.16167e-13	4.10933e-12	1.36653e-18	5.51253e-10	2.11768e-19	2.39819e-19	3.66433e-15	1.66542e-34	6.06417e-19	2.36675e-34	8.57603e-27
Total comorbidities	0.00177401	7.07493e-06	3.05176e-14	1.86509e-15	7.73973e-05	0.000131564	1.8445e-08	2.1614e-05	1.21995e-10	9.90679e-06	4.06658e-14	6.2335e-15	1.93024e-20	1.1277e-13	1.77198e-13
Disease free	0.0165319	0.00246203	0.0246195	0.000119122	0.0252188	0.108325	0.0255687	0.00321523	0.0118386	0.0215669	0.020244	0.000208894	4.54181e-05	0.00013555	0.00196172
Diabetes	0.000336121	5.7963e-05	1.11774e-16	3.71916e-12	5.00854e-07	0.162387	3.55554e-07	0.000102473	4.94e-17	0.000115543	5.32453e-27	2.92577e-13	1.21361e-21	1.30076e-14	3.33708e-13
Colorectal cancer	0.0459482	0.601704	0.593646	0.893685	0.122181	0.661363	0.21248	0.195817	0.298193	0.956611	0.231134	0.715791	0.611852	0.104902	0.219861
Endometrial cancer	0.0412231	0.104639	0.109358	0.117384	0.331046	0.754472	0.455974	0.535924	0.0611466	0.231416	0.308813	0.0870417	0.568592	0.864234	0.312863
Leukemia	2.76192e-06	0.000100852	0.0036903	0.00621502	0.00309311	0.000408506	5.18254e-05	0.019758	0.000623513	0.000601665	0.0159251	0.00125064	0.346846	0.567131	0.00978973
Arthritis	0.101092	0.0567527	6.9718e-06	0.000205212	0.0675958	0.394428	0.000504763	0.0297462	0.00317433	0.105595	6.65143e-07	0.000320386	3.77706e-07	0.0184012	0.00260504
Thyroid disease	0.853379	0.956007	0.262664	0.018711	0.00575533	0.541027	0.623707	0.960205	0.701991	0.053807	0.292597	0.0119733	0.103927	0.00327476	0.0818431
Cataract	0.00583385	0.00237637	0.0335238	0.00089904	0.0506491	0.197426	0.0226657	0.000509407	0.00475116	0.116339	0.136547	0.00145246	0.0150716	0.0166566	0.00906981

### Sheet: BH Adj P-values
	Blood	Brain	Inflammation	Heart	Hormone	Immune	Kidney	Liver	Metabolic	Lung	MusculoSkeletal	Systems_Clock	DunedinPACE	DNAmGrimAge	PCPhenoAge
Cognitive function	0.0209185	0.0101371	0.0141635	0.0344671	0.128037	0.0344671	0.0206834	0.0497525	0.0427775	0.14786	0.373139	0.0344671	0.128037	0.135805	0.0184595
Physical function	2.06237e-07	1.12154e-08	9.67154e-15	1.07925e-14	2.48963e-07	0.00033736	4.69409e-09	1.1187e-07	1.41114e-12	5.20487e-06	3.96204e-18	8.70143e-15	2.19318e-17	7.88034e-09	9.67154e-15
CHD	0.00268259	0.000802015	1.25562e-09	3.54652e-10	1.23451e-06	4.23548e-07	2.90255e-07	0.000171317	2.90255e-07	2.17808e-05	1.93606e-07	1.86495e-10	2.00973e-08	2.00973e-08	2.00973e-08
MI	0.0656684	0.0572171	2.77678e-05	3.33862e-06	0.000486104	3.73406e-05	0.000433935	0.0066833	0.000753474	0.000742468	0.00128991	3.26393e-06	1.72052e-05	3.73406e-05	0.000842773
Any Cancer	0.484098	0.747684	0.982031	0.302521	0.894073	0.484098	0.982031	0.763509	0.757609	0.0382538	0.892509	0.302521	0.484098	0.000713083	0.484098
Lung Cancer	0.157889	0.157889	0.0227292	5.57071e-06	0.115626	0.0227292	0.104714	0.157889	0.157889	1.36671e-05	0.576462	5.57071e-06	0.021035	4.12136e-08	0.0178727
Breast Cancer	0.0878783	0.295619	0.295619	0.295619	0.0311659	0.295619	0.294492	0.351883	0.207132	0.295619	0.825703	0.219025	0.597511	0.375121	0.295619
Stroke	0.100793	0.0293335	0.0269689	0.030196	0.15355	0.0494457	0.209515	0.0708908	0.0200704	0.552617	0.036671	0.030196	0.0261632	0.233239	0.0419775
Mortality	4.08309e-11	1.13218e-10	4.57853e-26	4.02481e-32	4.31137e-13	5.13666e-12	2.27755e-18	5.51253e-10	5.13897e-19	5.13897e-19	5.49649e-15	1.77507e-33	1.13703e-18	1.77507e-33	3.21601e-26
Total comorbidities	0.00177401	1.06124e-05	1.14441e-13	1.39881e-14	8.93046e-05	0.000140961	3.07416e-08	2.70175e-05	2.28741e-10	1.35093e-05	1.21998e-13	3.11675e-14	2.89536e-19	2.81926e-13	3.79711e-13
Disease free	0.027395	0.00615509	0.027395	0.000677752	0.027395	0.108325	0.027395	0.00688977	0.0221973	0.027395	0.027395	0.000783352	0.000677752	0.000677752	0.00588516
Diabetes	0.00036013	7.90405e-05	4.19152e-16	6.97342e-12	7.51281e-07	0.162387	5.92589e-07	0.000128091	2.47e-16	0.000133319	7.9868e-26	7.15088e-13	9.10206e-21	3.90229e-14	7.15088e-13
Colorectal cancer	0.495288	0.825913	0.825913	0.956611	0.495288	0.825913	0.495288	0.495288	0.559111	0.956611	0.495288	0.825913	0.825913	0.495288	0.495288
Endometrial cancer	0.293459	0.293459	0.293459	0.293459	0.496569	0.808363	0.621783	0.656068	0.293459	0.49589	0.496569	0.293459	0.656068	0.864234	0.496569
Leukemia	4.14289e-05	0.00050426	0.00615051	0.00932252	0.00579958	0.0015319	0.000388691	0.0227977	0.00155878	0.00155878	0.0199064	0.00267994	0.371621	0.567131	0.0133496
Arthritis	0.113137	0.07739	3.4859e-05	0.000769545	0.0844948	0.394428	0.00126191	0.0446193	0.00595186	0.113137	4.98858e-06	0.000961157	4.98858e-06	0.0306686	0.00558223
Thyroid disease	0.960205	0.960205	0.487662	0.0701664	0.043165	0.811541	0.850509	0.960205	0.877489	0.161421	0.487662	0.0598664	0.222701	0.043165	0.204608
Cataract	0.0145846	0.00891139	0.0457143	0.0067428	0.0633114	0.197426	0.0339985	0.0067428	0.0142535	0.134237	0.1463	0.00726228	0.0277611	0.0277611	0.0194353

### Sheet: Het pvals 
	Blood	Brain	Inflammation	Heart	Hormone	Immune	Kidney	Liver	Metabolic	Lung	MusculoSkeletal	Systems_Clock	DunedinPACE	DNAmGrimAge	PCPhenoAge
Cognitive function	0.149846	0.354628	0.317874	0.713952	0.604158	0.0587348	0.185331	0.0758613	0.247988	0.170221	0.963679	0.530953	0.12193	0.150221	0.425531
Physical function	0.0360905	0.270965	0.658016	0.133718	0.439578	0.283272	0.403318	0.502371	0.092645	0.886613	0.20912	0.195764	0.129918	0.342625	0.412533
CHD	0.976681	0.742093	0.309773	0.649672	0.681927	0.65348	0.965779	0.781734	0.588933	0.859896	0.104631	0.778505	0.173791	0.228225	0.775768
MI	0.787469	0.479816	0.418652	0.853714	0.835506	0.366003	0.879107	0.486278	0.647886	0.990609	0.562052	0.919041	0.4389	0.206178	0.932283
Any Cancer	0.53016	0.2402	0.219201	0.301428	0.321213	0.364045	0.384254	0.107901	0.151782	0.700874	0.0608532	0.261375	0.135251	0.118115	0.0747643
Lung Cancer	0.770552	0.358944	0.146276	0.298133	0.49454	0.879464	0.441321	0.492941	0.744217	0.266784	0.849867	0.302958	0.0951717	0.157547	0.317559
Breast Cancer	0.501963	0.668081	0.351075	0.340101	0.204169	0.454351	0.625544	0.445919	0.262923	0.592247	0.116299	0.301962	0.435823	0.628186	0.248325
Stroke	0.296002	0.305457	0.78741	0.654896	0.231513	0.123881	0.152182	0.0435231	0.0483592	0.566589	0.225867	0.729024	0.59318	0.767901	0.220243
Mortality	0.915116	0.32642	0.0665139	0.720119	0.261715	0.426806	0.273939	0.213857	0.0536719	0.739593	0.0639779	0.536415	0.21619	0.509173	0.0543631
Total comorbidities	0.389061	0.515272	0.169135	0.476442	0.353757	0.306776	0.111855	0.547294	0.64263	0.415105	0.357774	0.547208	0.189435	0.190101	0.147604
Disease free	0.781875	0.512312	0.459178	0.246299	0.243051	0.320741	0.443307	0.263724	0.423758	0.332754	0.131806	0.211798	0.161872	0.26782	0.682013
Diabetes	0.857197	0.667272	0.838375	0.609747	0.193165	0.80983	0.961121	0.941181	0.944944	0.76799	0.10897	0.691318	0.610636	0.142487	0.698107
Colorectal cancer	0.98283	0.594234	0.789732	0.615041	0.713872	0.309493	0.913768	0.934892	0.467469	0.733259	0.444897	0.722359	0.317416	0.558923	0.972826
Endometrial cancer	0.945864	0.401278	0.41307	0.865136	0.557017	0.523601	0.700689	0.745012	0.327286	0.946257	0.834819	0.857244	0.942485	0.719917	0.80715
Leukemia	0.934104	0.942297	0.187121	0.924467	0.0619055	0.468748	0.684368	0.998634	0.936934	0.671113	0.87563	0.976824	0.81312	0.897036	0.929196
Arthritis	0.807755	0.752008	0.725208	0.398062	0.530487	0.560283	0.617089	0.276573	0.935461	0.138691	0.131856	0.375898	0.0630998	0.210964	0.553158
Thyroid disease	0.302233	0.255982	0.334228	0.590099	0.342563	0.896361	0.548367	0.426452	0.351798	0.764681	0.119215	0.636543	0.333041	0.18786	0.166268
Cataract	0.420529	0.373981	0.0990273	0.105813	0.1795	0.303707	0.0827951	0.430707	0.273123	0.427517	0.0257502	0.135085	0.197687	0.304977	0.277625
