## Supplementary Tables for "Systems Age: A single blood methylation test to quantify aging heterogeneity across 11 physiological systems": Supplementary Tables 5 - WHI association meta-analysis (only non-smokers).xlsx

### Sheet: Z-scores
	Blood	Brain	Inflammation	Heart	Hormone	Immune	Kidney	Liver	Metabolic	Lung	MusculoSkeletal	Systems_Clock	DunedinPACE	DNAmGrimAge	PCPhenoAge
Cognitive function	1.11872	1.51873	0.636815	0.762584	-0.318194	0.779678	0.956909	0.539591	0.319211	0.129604	-0.519582	0.613509	0.641784	0.863997	0.568955
Physical function	2.04663	2.41632	4.07364	4.85086	2.77686	1.24663	2.62187	1.86356	3.13941	2.55485	5.6986	4.78061	4.60431	4.37653	4.27807
CHD	3.22935	3.53809	5.52025	4.38441	4.23837	4.35245	4.64236	4.17837	4.71678	2.63102	3.95112	4.68731	3.54904	4.10829	4.90676
MI	2.40666	2.36689	3.9771	3.22881	3.64234	3.83383	3.70771	3.61964	3.37382	2.31796	2.05244	3.54442	2.67438	3.27944	3.36773
Any Cancer	-1.37853	-1.36639	-1.71054	-1.87061	0.0893884	-0.0146834	-1.43771	-1.26754	-1.53746	-1.04021	-0.381495	-1.7335	-1.27181	-1.42268	-0.0863664
Lung Cancer	-0.322264	-0.211689	-0.255835	0.210402	-1.19099	0.318963	-0.992971	-1.0294	-0.551298	0.245918	-0.667468	-0.00966373	-1.76785	-0.53872	0.284427
Breast Cancer	-1.16869	-0.402555	-0.540419	-0.864206	-1.6845	-0.992594	-1.33134	-0.633138	-1.53744	-1.54819	0.43535	-1.2361	-0.387837	-1.23094	-1.19523
Stroke	0.815158	1.47457	1.38423	1.39443	0.360196	1.46787	0.601633	1.43501	1.59886	0.659799	0.99076	1.32002	1.46512	0.0708717	1.36691
Mortality	3.03695	3.55043	7.0808	6.84559	3.81912	4.83861	5.01873	3.85082	5.20289	5.49338	4.42292	7.06309	3.20075	5.69798	6.43163
Total comorbidities	1.34444	2.30933	4.39315	5.60048	2.13924	2.61867	3.12607	2.55817	3.31444	3.23134	4.28787	5.33881	6.0558	4.81229	4.35325
Disease free	0.711163	1.92528	1.90278	2.80713	1.86953	1.57136	1.52544	1.7153	1.31618	2.10983	0.86787	2.81192	2.24919	2.91997	1.6398
Diabetes	2.72465	3.28007	7.05645	6.9446	3.95955	2.78787	4.92774	3.84506	6.95006	3.57576	7.8908	7.00734	7.60528	7.39267	6.0756
Colorectal cancer	2.41345	0.880688	0.761783	-0.257555	2.04075	0.459236	1.53877	1.49853	1.50088	-0.220816	1.06394	0.145001	0.684536	1.33825	1.65489
Endometrial cancer	0.192582	-0.422375	-0.457316	0.423832	0.169316	1.31446	0.445108	0.738865	0.14154	-0.122238	-0.601845	0.265023	1.07948	1.53835	0.583558
Leukemia	1.05182	0.969504	0.386067	1.24633	0.359275	2.14662	1.29134	0.910499	1.61096	1.55068	1.38289	1.30584	1.1255	-0.154176	1.25872
Arthritis	0.0491827	0.438493	2.07138	2.35559	0.813393	0.0723995	1.39901	0.955774	0.631738	1.16869	2.97553	2.15448	1.86326	0.120966	1.50709
Thyroid disease	0.0889187	-0.558639	0.132917	0.809377	1.51786	-0.447667	-0.212776	-0.524718	-0.682077	0.0154624	0.257767	0.80525	1.29526	1.1252	0.850069
Cataract	2.26852	2.66543	2.11796	2.68099	2.05762	1.13413	2.03935	2.80947	2.27789	1.86667	1.22205	2.71124	1.20673	1.63425	2.078

### Sheet: P-values
	Blood	Brain	Inflammation	Heart	Hormone	Immune	Kidney	Liver	Metabolic	Lung	MusculoSkeletal	Systems_Clock	DunedinPACE	DNAmGrimAge	PCPhenoAge
Cognitive function	0.263261	0.12883	0.524245	0.445712	0.750338	0.43558	0.338613	0.589479	0.749567	0.89688	0.603355	0.53954	0.521013	0.38759	0.569387
Physical function	0.0406941	0.0156784	4.6284e-05	1.22927e-06	0.00548875	0.212535	0.00874487	0.0623829	0.00169288	0.0106233	1.20798e-08	1.7476e-06	4.13838e-06	1.20583e-05	1.88521e-05
CHD	0.00124072	0.000403033	3.38512e-08	1.16298e-05	2.25151e-05	1.34623e-05	3.4445e-06	2.93601e-05	2.39606e-06	0.00851294	7.77869e-05	2.76824e-06	0.000386641	3.98604e-05	9.25913e-07
MI	0.0160992	0.0179382	6.97599e-05	0.00124308	0.000270169	0.000126164	0.00020914	0.000295014	0.000741321	0.0204514	0.0401272	0.000393475	0.00748675	0.00104013	0.000757886
Any Cancer	0.168039	0.171816	0.0871665	0.0613989	0.928773	0.988285	0.150517	0.204961	0.12418	0.298243	0.702836	0.0830067	0.20344	0.154828	0.931175
Lung Cancer	0.747253	0.83235	0.798078	0.833354	0.233658	0.749754	0.320724	0.303291	0.581429	0.805745	0.504473	0.99229	0.0770867	0.59008	0.776084
Breast Cancer	0.242527	0.687276	0.588908	0.387475	0.0920851	0.320908	0.183077	0.526643	0.124186	0.121578	0.663308	0.216423	0.698137	0.218346	0.231999
Stroke	0.414982	0.140328	0.166289	0.163187	0.718701	0.14214	0.547419	0.151283	0.109852	0.509383	0.321803	0.186829	0.142888	0.9435	0.171653
Mortality	0.00238989	0.000384608	1.4332e-12	7.61639e-12	0.000133929	1.30753e-06	5.20149e-07	0.000117724	1.9621e-07	3.94321e-08	9.73754e-06	1.62841e-12	0.00137072	1.21232e-08	1.26241e-10
Total comorbidities	0.178805	0.0209252	1.11719e-05	2.13763e-08	0.0324161	0.00882733	0.00177157	0.0105225	0.000918281	0.00123211	1.80397e-05	9.35586e-08	1.3972e-09	1.49212e-06	1.34136e-05
Disease free	0.476983	0.0541938	0.0570698	0.00499845	0.0615498	0.1161	0.127148	0.0862895	0.188112	0.0348732	0.385466	0.00492464	0.0245002	0.0035007	0.101046
Diabetes	0.00643699	0.0010378	1.70805e-12	3.7954e-12	7.50915e-05	0.00530554	8.31865e-07	0.000120521	3.65131e-12	0.000349212	3.00258e-15	2.42895e-12	2.84294e-14	1.43911e-13	1.23526e-09
Colorectal cancer	0.0158022	0.378487	0.446189	0.79675	0.0412752	0.646065	0.123861	0.133995	0.133386	0.825236	0.287356	0.88471	0.493637	0.180815	0.0979461
Endometrial cancer	0.847287	0.672751	0.647444	0.671688	0.865548	0.18869	0.656242	0.459989	0.887444	0.902711	0.547277	0.790992	0.280373	0.123964	0.559518
Leukemia	0.292882	0.332294	0.699447	0.212643	0.719389	0.0318237	0.196586	0.36256	0.107188	0.120979	0.1667	0.191605	0.260378	0.877471	0.208133
Arthritis	0.960774	0.661029	0.0383231	0.0184932	0.415993	0.942284	0.161811	0.339186	0.527558	0.242527	0.00292487	0.0312028	0.062425	0.903718	0.131789
Thyroid disease	0.929146	0.576408	0.894259	0.418298	0.12905	0.654394	0.831501	0.599779	0.49519	0.987663	0.796587	0.420675	0.195229	0.260505	0.395287
Cataract	0.0232977	0.00768905	0.0341781	0.00734047	0.0396266	0.256742	0.0414151	0.00496236	0.0227329	0.0619475	0.221689	0.00670326	0.227535	0.102206	0.0377094

### Sheet: BH Adj P-values
	Blood	Brain	Inflammation	Heart	Hormone	Immune	Kidney	Liver	Metabolic	Lung	MusculoSkeletal	Systems_Clock	DunedinPACE	DNAmGrimAge	PCPhenoAge
Cognitive function	0.754193	0.754193	0.754193	0.754193	0.803933	0.754193	0.754193	0.754193	0.803933	0.89688	0.754193	0.754193	0.754193	0.754193	0.754193
Physical function	0.0469547	0.019598	9.918e-05	8.738e-06	0.00914792	0.212535	0.0131173	0.0668388	0.00317414	0.0144864	1.81198e-07	8.738e-06	1.55189e-05	3.6175e-05	4.71301e-05
CHD	0.00132934	0.000465038	5.07767e-07	2.88477e-05	4.22158e-05	2.88477e-05	1.03335e-05	4.89335e-05	1.03335e-05	0.00851294	0.000106073	1.03335e-05	0.000465038	5.97907e-05	6.94434e-06
MI	0.020124	0.0206979	0.000885042	0.00186462	0.000885042	0.000885042	0.000885042	0.000885042	0.00142104	0.0219122	0.0401272	0.000983688	0.0102092	0.00173355	0.00142104
Any Cancer	0.307442	0.307442	0.307442	0.307442	0.988285	0.988285	0.307442	0.307442	0.307442	0.406695	0.878545	0.307442	0.307442	0.307442	0.988285
Lung Cancer	0.892879	0.892879	0.892879	0.892879	0.892879	0.892879	0.892879	0.892879	0.892879	0.892879	0.892879	0.99229	0.892879	0.892879	0.892879
Breast Cancer	0.454738	0.698137	0.698137	0.581212	0.454738	0.534846	0.454738	0.698137	0.454738	0.454738	0.698137	0.454738	0.698137	0.454738	0.454738
Stroke	0.565884	0.311382	0.311382	0.311382	0.770037	0.311382	0.631637	0.311382	0.311382	0.631637	0.482704	0.311382	0.311382	0.9435	0.311382
Mortality	0.00238989	0.000443778	1.2213e-11	3.80819e-11	0.000167412	2.17922e-06	9.75279e-07	0.000160533	4.2045e-07	9.85801e-08	1.46063e-05	1.2213e-11	0.00146863	3.63697e-08	4.73403e-10
Total comorbidities	0.178805	0.0241445	3.35158e-05	1.60322e-07	0.0347315	0.0120373	0.00265735	0.0131531	0.00172178	0.00205351	3.86565e-05	4.67793e-07	2.0958e-08	5.59546e-06	3.35339e-05
Disease free	0.476983	0.115406	0.115406	0.0249923	0.115406	0.158318	0.158936	0.143816	0.217052	0.10462	0.412999	0.0249923	0.0918756	0.0249923	0.15157
Diabetes	0.00643699	0.00119747	6.40519e-12	8.133e-12	0.000112637	0.00568451	1.38644e-06	0.000164346	8.133e-12	0.000436515	4.50388e-14	7.28684e-12	2.1322e-13	7.19557e-13	2.31611e-09
Colorectal cancer	0.237033	0.630811	0.669284	0.884181	0.309564	0.807581	0.334987	0.334987	0.334987	0.884181	0.538792	0.88471	0.673141	0.387461	0.334987
Endometrial cancer	0.902711	0.902711	0.902711	0.902711	0.902711	0.902711	0.902711	0.902711	0.902711	0.902711	0.902711	0.902711	0.902711	0.902711	0.902711
Leukemia	0.439322	0.453128	0.770774	0.398706	0.770774	0.398706	0.398706	0.4532	0.398706	0.398706	0.398706	0.398706	0.433963	0.877471	0.398706
Arthritis	0.960774	0.826287	0.143712	0.138699	0.623989	0.960774	0.346739	0.565311	0.719397	0.454739	0.0438731	0.143712	0.187275	0.960774	0.329472
Thyroid disease	0.987663	0.981591	0.987663	0.981591	0.981591	0.981591	0.987663	0.981591	0.981591	0.987663	0.987663	0.981591	0.981591	0.981591	0.981591
Cataract	0.0582443	0.0288339	0.0621227	0.0288339	0.0621227	0.256742	0.0621227	0.0288339	0.0582443	0.0844739	0.243787	0.0288339	0.243787	0.127758	0.0621227

### Sheet: Het pvals
	Blood	Brain	Inflammation	Heart	Hormone	Immune	Kidney	Liver	Metabolic	Lung	MusculoSkeletal	Systems_Clock	DunedinPACE	DNAmGrimAge	PCPhenoAge
Cognitive function	0.413473	0.377947	0.904556	0.871367	0.820016	0.611692	0.865612	0.297288	0.681634	0.907022	0.571928	0.937093	0.301951	0.61984	0.818086
Physical function	0.116337	0.431043	0.399237	0.375006	0.314719	0.319349	0.377575	0.489357	0.198143	0.834193	0.659385	0.346368	0.148307	0.207842	0.429447
CHD	0.727074	0.79564	0.214771	0.745088	0.21819	0.367201	0.506592	0.80375	0.488243	0.968981	0.380805	0.670805	0.77821	0.90507	0.401345
MI	0.675993	0.921587	0.289505	0.886562	0.301497	0.544737	0.658969	0.784465	0.682406	0.917814	0.332516	0.762683	0.839474	0.933731	0.568375
Any Cancer	0.561472	0.536226	0.177984	0.454754	0.748301	0.541371	0.676144	0.271589	0.557826	0.80674	0.0682241	0.486625	0.263653	0.530927	0.472683
Lung Cancer	0.057861	0.0341232	0.207345	0.423664	0.52825	0.597435	0.122631	0.112333	0.336569	0.92408	0.223618	0.406925	0.660322	0.837641	0.0854083
Breast Cancer	0.488989	0.573487	0.238963	0.202672	0.509502	0.709066	0.771182	0.773541	0.525119	0.0764225	0.0188392	0.187065	0.254401	0.428028	0.34752
Stroke	0.183067	0.501513	0.87478	0.845086	0.764843	0.817629	0.329267	0.335455	0.132774	0.609013	0.299715	0.866085	0.497295	0.711944	0.412212
Mortality	0.28225	0.29222	0.0221848	0.42999	0.717665	0.688871	0.124658	0.156072	0.0468502	0.999774	0.259386	0.407444	0.468786	0.411344	0.103622
Total comorbidities	0.230233	0.251476	0.0782137	0.221211	0.00284419	0.128451	0.0293626	0.435489	0.219929	0.698427	0.127438	0.15741	0.00447539	0.197811	0.0361706
Disease free	0.196376	0.648758	0.0281332	0.181518	0.0760839	0.639131	0.205008	0.32566	0.201741	0.204219	0.0769944	0.12581	0.327328	0.648497	0.398292
Diabetes	0.912217	0.648073	0.643504	0.576846	0.264386	0.798453	0.774323	0.89906	0.867991	0.910964	0.537625	0.640007	0.852945	0.575781	0.721734
Colorectal cancer	0.78903	0.480596	0.659648	0.589237	0.710601	0.858265	0.800192	0.708043	0.318139	0.911263	0.334766	0.68483	0.249977	0.396752	0.606175
Endometrial cancer	0.888162	0.215899	0.616931	0.752261	0.924985	0.515706	0.542436	0.913425	0.509634	0.764328	0.871721	0.789176	0.713497	0.788786	0.836085
Leukemia	0.303465	0.628669	0.735088	0.68124	0.0922884	0.542392	0.768053	0.725704	0.90538	0.555629	0.905628	0.527678	0.829328	0.343844	0.543383
Arthritis	0.497382	0.612918	0.419174	0.286345	0.408443	0.680186	0.579937	0.824785	0.750732	0.77296	0.0525676	0.345435	0.0588978	0.163455	0.416093
Thyroid disease	0.313817	0.510881	0.93621	0.733039	0.146068	0.739594	0.704335	0.870506	0.891395	0.465516	0.317313	0.783995	0.261955	0.215266	0.34559
Cataract	0.124212	0.0261667	0.0284185	0.0197513	0.163471	0.134766	0.0837135	0.135839	0.0309948	0.0248941	0.0957505	0.0147583	0.0320043	0.451236	0.142606
