## Supplementary Tables for "Systems Age: A single blood methylation test to quantify aging heterogeneity across 11 physiological systems": Supplementary Tables 6 - WHI ROC Meta Z analysis cohort stratified best system score.xlsx

### Sheet: Z-scores
	DunedinPACE	DNAmGrimAge	PCPhenoAge	Horvath1 4	Horvath2	Hannum
Cognitive function	2.9905362	3.8740784	3.2336294	4.19820634	4.6395423	3.5453397
Physical function	1.1769454	3.5338459	2.5006890	4.80890263	4.4819553	4.4797867
CHD	-0.1157235	-0.9338543	2.1538883	3.22956285	3.0430201	3.2926432
MI	-0.3810692	-1.1157180	2.5126372	2.14575373	1.8637901	2.4491258
Lung Cancer	3.1347424	-3.1369813	3.9248616	3.44030198	4.1350386	4.2447976
Stroke	0.6834763	1.5881706	0.3912915	1.06779407	0.1140073	0.7806496
Mortality	3.5558134	-0.2939573	3.8401416	7.37712098	7.090521	7.0264153
Total comorbidities	-0.8365659	2.3899260	2.1682017	2.90312864	3.1036171	3.2976035
Disease free	-1.2181222	-0.3569382	-0.505618	0.02802721	0.6749031	0.5192715
Leukemia	5.6343387	6.1359708	1.7015798	4.05299638	1.2858769	-0.8790576
Arthritis	1.2020808	3.6241818	3.4362438	4.13259026	3.9719936	3.7740395
Diabetes	2.6655059	5.1784346	5.6624772	9.07831270	9.4504021	8.8361632
Cataract	0.1867134	1.2239727	0.1450384	1.88036673	1.8690303	0.7183426

### Sheet: P-values
	DunedinPACE	DNAmGrimAge	PCPhenoAge	Horvath1.4	Horvath2	Hannum.17
Cognitive function	0.00278488	0.000107029	0.00122228	2.69037e-05	3.49182e-06	0.000392107
Physical function	0.239217	0.00040956	0.0123952	1.51761e-06	7.39622e-06	7.47177e-06
CHD	0.907872	0.350379	0.0312489	0.0012398	0.00234217	0.000992503
MI	0.703152	0.264543	0.0119832	0.0318926	0.0623512	0.0143203
Lung Cancer	0.00172005	0.00170697	8.67796e-05	0.000581065	3.54895e-05	2.18791e-05
Stroke	0.494306	0.112248	0.695582	0.285613	0.909232	0.435009
Mortality	0.000376811	0.768791	0.000122963	1.61749e-13	1.33608e-12	2.11907e-12
Total comorbidities	0.402837	0.0168518	0.0301433	0.00369455	0.00191171	0.000975137
Disease free	0.223178	0.721138	0.613125	0.97764	0.499737	0.603571
Leukemia	1.75731e-08	8.46407e-10	0.0888342	5.05658e-05	0.198486	0.37937
Arthritis	0.229332	0.000289878	0.00058984	3.58698e-05	7.12736e-05	0.000160625
Diabetes	0.00768726	2.23755e-07	1.49203e-08	1.10271e-19	3.37532e-21	9.9062e-19
Cataract	0.851885	0.220963	0.884681	0.0600581	0.0616186	0.472546

### Sheet: Adjusted P-values
	DunedinPACE	DNAmGrimAge	PCPhenoAge	Horvath1.4	Horvath2	Hannum.17
Cognitive function	0.00278488	0.000214058	0.00146674	8.07112e-05	2.09509e-05	0.000588161
Physical function	0.239217	0.00061434	0.0148742	9.10567e-06	1.49435e-05	1.49435e-05
CHD	0.907872	0.420455	0.0468734	0.00371939	0.00468433	0.00371939
MI	0.703152	0.317451	0.042961	0.0637853	0.0935268	0.042961
Lung Cancer	0.00172005	0.00172005	0.000173559	0.000871598	0.000106468	0.000106468
Stroke	0.741459	0.673487	0.834698	0.741459	0.909232	0.741459
Mortality	0.000452174	0.768791	0.000184445	9.70494e-13	4.00824e-12	4.23814e-12
Total comorbidities	0.402837	0.0252777	0.036172	0.0073891	0.00573512	0.00573512
Disease free	0.865366	0.865366	0.865366	0.97764	0.865366	0.865366
Leukemia	5.27194e-08	5.07844e-09	0.133251	0.000101132	0.238183	0.37937
Arthritis	0.229332	0.000434816	0.000707808	0.000213821	0.000213821	0.000321251
Diabetes	0.00768726	2.68507e-07	2.23805e-08	3.30813e-19	2.02519e-20	1.98124e-18
Cataract	0.884681	0.441925	0.884681	0.184856	0.184856	0.708819
