## Supplementary Tables for "Systems Age: A single blood methylation test to quantify aging heterogeneity across 11 physiological systems": Supplementary Tables 7 - WHI ROC Meta Z analysis cohort and race stratified best system score.xlsx

### Sheet: Race_stratified_best_system_sco
	DunedinPACE	DNAmGrimAge	PCPhenoAge	Horvath1	Horvath2	Hannum
Cognitive function	0.7885034	-0.19195436	1.2371124	0.8041804	0.787953388	0.8254882
Physical function	0.9127003	2.17295418	0.9854298	3.1565236	2.796409416	2.8395074
CHD	-0.2600752	0.04676284	2.1897217	3.6383142	3.304360177	3.5205499
MI	-1.0079304	0.27463808	2.8500901	3.2376403	2.145348045	2.7844058
Lung Cancer	2.235864	-2.65431303	3.8318838	3.4914155	5.840268868	4.4156952
Stroke	0.4422118	1.84159849	1.4589708	1.3597662	0.619469321	0.7438362
Mortality	2.6664135	-1.30085867	2.2582959	5.6887614	5.194621852	5.425295
Total comorbidities	-1.7186934	1.38788403	1.3308687	1.8186591	1.585981769	1.48283
Disease free	-0.5535916	-0.06127858	0.7847254	0.6121307	1.298334443	1.2642035
Leukemia	1.830259	346,350,078	4.0473857	6.7958397	6.608506812	6.7704158
Arthritis	6.126705	6.67053428	-0.7148658	3.0855076	-0.005868151	-0.6992456
Diabetes	1.0494588	2.93496747	2.2211829	2.623823	2.452067247	2.6328797
Cataract	0.4004493	1.05548343	0.7759329	0.371611	0.966230087	0.3987657
