## Supplementary Tables for "Systems Age: A single blood methylation test to quantify aging heterogeneity across 11 physiological systems": Supplementary Tables 8 - ROC AUCs Cohort stratified.xlsx

### Sheet: Mean AUCs across cohorts
	Blood	Brain	Inflammation	Heart	Hormone	Immune	Kidney	Liver	Metabolic	Lung	MusculoSkeletal	Age prediction	Systems Clock	DunedinPACE	DNAmGrimAge	PCPhenoAge	Horvath1	Horvath2	Hannum
Cognitive Function	0.640879	0.649194	0.621175	0.607302	0.579292	0.584534	0.564574	0.643548	0.587307	0.572322	0.618833	0.580742	0.594508	0.593906	0.557416	0.557744	0.538213	0.531611	0.541555
Physical Function	0.630875	0.631483	0.630582	0.631787	0.588075	0.586541	0.603618	0.626875	0.627317	0.604252	0.652639	0.612236	0.630818	0.639102	0.605149	0.626885	0.590382	0.594145	0.594547
CHD	0.619599	0.62189	0.633721	0.648133	0.623207	0.628838	0.627339	0.620142	0.628765	0.638925	0.628504	0.618601	0.648754	0.650082	0.653796	0.63055	0.619935	0.621315	0.619577
MI	0.591334	0.593006	0.599981	0.617515	0.596689	0.603118	0.597028	0.592199	0.597795	0.61088	0.59256	0.591757	0.618384	0.623962	0.625718	0.595397	0.59559	0.595938	0.590394
Lung Cancer	0.61664	0.619867	0.624229	0.70637	0.625718	0.647749	0.621762	0.613403	0.614747	0.7233	0.622306	0.611333	0.705663	0.656752	0.765923	0.631104	0.637883	0.617263	0.616231
Stroke	0.651203	0.658431	0.651939	0.657561	0.638441	0.644992	0.644949	0.654211	0.656472	0.64582	0.647064	0.651264	0.655895	0.652208	0.644612	0.650561	0.641866	0.650839	0.645861
Mortality	0.718143	0.71818	0.729312	0.7382	0.712918	0.715153	0.721564	0.716325	0.725941	0.73085	0.722758	0.716121	0.739242	0.728375	0.739383	0.72753	0.710637	0.711722	0.71252
Comorbidities	0.630685	0.633478	0.639567	0.640034	0.627279	0.62785	0.629204	0.632009	0.632865	0.631829	0.638463	0.630109	0.638901	0.642915	0.633489	0.63392	0.628712	0.627802	0.627107
Disease free	0.630288	0.631121	0.630616	0.631714	0.629447	0.62906	0.631705	0.631898	0.631753	0.630068	0.63137	0.631321	0.631882	0.634971	0.632107	0.632976	0.631584	0.629756	0.630554
Leukemia	0.690138	0.631569	0.683494	0.463895	0.744505	0.783111	0.750291	0.636194	0.674953	0.666258	0.64169	0.6719	0.619222	0.599855	0.595719	0.728361	0.635687	0.695071	0.711569
Arthritis	0.621387	0.621427	0.62596	0.623788	0.614776	0.614695	0.618644	0.622108	0.620916	0.61733	0.630915	0.618725	0.622605	0.626346	0.617693	0.619995	0.615022	0.615085	0.615524
Diabetes	0.621985	0.622912	0.672461	0.641167	0.573319	0.54399	0.594304	0.625693	0.663729	0.585915	0.70883	0.575281	0.643092	0.673926	0.628652	0.634824	0.550204	0.53853	0.555689
Catract	0.750759	0.751179	0.750949	0.751214	0.749224	0.748728	0.750494	0.751197	0.751061	0.75101	0.750137	0.751453	0.751466	0.750356	0.749416	0.751098	0.748406	0.748989	0.750215

### Sheet: AUCs by cohort
	Blood	Brain	Inflammation	Heart	Hormone	Immune	Kidney	Liver	Metabolic	Lung	MusculoSkeletal	Age prediction	Systems Clock	DunedinPACE	DNAmGrimAge	PCPhenoAge	Horvath1	Horvath2	Hannum
BAA23 Cognitive Function	0.6253	0.6314	0.6194	0.6001	0.503	0.5112	0.5687	0.6016	0.5943	0.5281	0.6107	0.5638	0.5923	0.5851	0.531	0.5883	0.503	0.5016	0.4959
BAA23 Physical Function	0.5953	0.6022	0.6217	0.6252	0.5683	0.566	0.5845	0.5985	0.6077	0.602	0.6416	0.5913	0.6277	0.628	0.606	0.6162	0.5769	0.5741	0.58
BAA23 CHD	0.5802	0.5806	0.6018	0.6078	0.586	0.5913	0.5916	0.5792	0.5917	0.5968	0.5902	0.5787	0.6109	0.6078	0.6115	0.5982	0.579	0.5792	0.5795
BAA23 MI	0.5548	0.5545	0.5624	0.5732	0.5603	0.569	0.5616	0.5545	0.5559	0.5726	0.5518	0.5559	0.5767	0.5721	0.5788	0.5575	0.5533	0.5537	0.5531
BAA23 Lung Cancer	0.6047	0.6025	0.6199	0.6886	0.6029	0.6368	0.6071	0.6024	0.6083	0.697	0.6163	0.6016	0.6842	0.6398	0.7369	0.622	0.6405	0.6019	0.6025
BAA23 Stroke	0.6272	0.626	0.6259	0.631	0.6262	0.6238	0.6265	0.6296	0.6264	0.6315	0.6267	0.6355	0.6309	0.6261	0.628	0.6254	0.6328	0.6378	0.6256
BAA23 Mortality	0.7014	0.7015	0.715	0.7214	0.6901	0.6948	0.7049	0.6982	0.7111	0.7069	0.7095	0.697	0.7217	0.7107	0.7181	0.7127	0.6885	0.6912	0.6918
BAA23 Comorbidities	0.6224	0.6248	0.6385	0.634	0.6215	0.6234	0.6256	0.625	0.6278	0.6253	0.6286	0.6234	0.6334	0.6334	0.6257	0.6308	0.6242	0.624	0.6217
BAA23 Disease free	0.6307	0.6318	0.6315	0.6326	0.6296	0.6281	0.6333	0.634	0.6341	0.6297	0.6336	0.6325	0.6335	0.6384	0.632	0.6364	0.6304	0.6285	0.6313
BAA23 Leukemia	0.4942	0.5323	0.6934	0.465	0.4742	0.7697	0.6714	0.5346	0.5948	0.6697	0.5309	0.5091	0.5477	0.5186	0.5162	0.6074	0.5401	0.537	0.5403
BAA23 Arthritis	0.6056	0.6039	0.6081	0.6071	0.5928	0.5928	0.5977	0.6055	0.6022	0.5965	0.617	0.5979	0.6049	0.6055	0.5964	0.5987	0.5937	0.5932	0.5941
BAA23 Diabetes	0.5987	0.595	0.6668	0.6318	0.5722	0.5372	0.5989	0.598	0.6486	0.5883	0.6897	0.5791	0.6398	0.6399	0.6034	0.6326	0.5503	0.5493	0.5479
BAA23 Catract	0.7323	0.7333	0.7327	0.7346	0.7285	0.7291	0.732	0.7332	0.7333	0.7318	0.7321	0.7331	0.7347	0.7313	0.7309	0.733	0.7276	0.7299	0.731
AS311 Cognitive Function	0.6891	0.6763	0.7147	0.7163	0.6474	0.7035	0.6651	0.6923	0.7067	0.7067	0.6458	0.6667	0.7196	0.6506	0.6811	0.6843	0.6747	0.7308	0.6651
AS311 Physical Function	0.6465	0.6519	0.6542	0.6599	0.6337	0.6289	0.6414	0.6425	0.6463	0.6221	0.666	0.6368	0.6573	0.669	0.6488	0.6585	0.619	0.6211	0.6186
AS311 CHD	0.5816	0.5827	0.5847	0.6295	0.5854	0.5861	0.586	0.582	0.5938	0.6219	0.5863	0.5821	0.6266	0.6455	0.6318	0.5895	0.5886	0.5827	0.5837
AS311 MI	0.5418	0.5399	0.5425	0.5937	0.5553	0.5519	0.5483	0.5419	0.5634	0.583	0.5492	0.5396	0.5913	0.6328	0.603	0.5542	0.5652	0.5407	0.5368
AS311 Lung Cancer	0.5752	0.5977	0.5711	0.6558	0.5834	0.5679	0.5663	0.565	0.5608	0.6439	0.5806	0.5619	0.651	0.6761	0.764	0.5912	0.5731	0.5686	0.5731
AS311 Stroke	0.6399	0.6885	0.6607	0.6996	0.6165	0.6351	0.6325	0.6424	0.6674	0.6586	0.6414	0.6406	0.6896	0.6821	0.6468	0.6486	0.637	0.6595	0.6374
AS311 Mortality	0.7073	0.7088	0.7162	0.7317	0.7109	0.7107	0.7083	0.7058	0.7137	0.7279	0.7097	0.705	0.7329	0.7189	0.7302	0.7127	0.7042	0.7071	0.7061
AS311 Comorbidities	0.6427	0.6434	0.6449	0.6446	0.644	0.643	0.6419	0.6417	0.6445	0.6447	0.6424	0.6421	0.6446	0.6588	0.6448	0.6409	0.6429	0.6425	0.644
AS311 Disease free	0.6333	0.6333	0.6338	0.6359	0.6335	0.6331	0.6326	0.6333	0.6332	0.6352	0.6334	0.6343	0.6352	0.6376	0.6367	0.6336	0.6408	0.6335	0.6324
AS311 Leukemia	0.9607	0.8376	0.7128	0.6624	0.9965	0.8025	0.8324	0.8394	0.8095	0.6635	0.8787	0.956	0.7456	0.7095	0.6465	0.8611	0.6208	0.7368	0.854
AS311 Arthritis	0.6339	0.6363	0.6387	0.6332	0.6344	0.6329	0.6359	0.6334	0.6354	0.633	0.6399	0.6326	0.6333	0.6459	0.6334	0.6352	0.6329	0.634	0.6329
AS311 Diabetes	0.6479	0.6162	0.6412	0.5856	0.5855	0.5204	0.5802	0.6374	0.6618	0.4754	0.7122	0.5752	0.5901	0.7069	0.6018	0.6467	0.5368	0.4705	0.5746
AS311 Catract	0.7414	0.7412	0.7413	0.7415	0.7413	0.7409	0.7408	0.7413	0.741	0.7416	0.7412	0.7408	0.7415	0.7417	0.7411	0.7412	0.7414	0.7405	0.7421
EMPC Cognitive Function	0.637	0.6558	0.586	0.5713	0.6266	0.6089	0.5209	0.6651	0.5334	0.5623	0.6161	0.5633	0.5473	0.5801	0.5343	0.4781	0.5186	0.4822	0.5372
EMPC Physical Function	0.6593	0.6519	0.6299	0.6271	0.5893	0.5898	0.6073	0.6483	0.6389	0.5994	0.6581	0.6229	0.6234	0.6381	0.5871	0.6248	0.5922	0.603	0.5992
EMPC CHD	0.6729	0.6775	0.6841	0.6947	0.6743	0.6822	0.6784	0.675	0.6786	0.6866	0.6824	0.6718	0.6943	0.693	0.7036	0.6782	0.6721	0.6775	0.6727
EMPC MI	0.6464	0.6514	0.6592	0.67	0.6484	0.6565	0.6507	0.6487	0.6521	0.6591	0.6493	0.6472	0.6696	0.6709	0.6803	0.6485	0.6487	0.6588	0.6478
EMPC Lung Cancer	0.6446	0.6455	0.6494	0.7436	0.6646	0.6899	0.6579	0.6432	0.6423	0.7802	0.6446	0.6403	0.7481	0.6656	0.7949	0.6557	0.6609	0.6514	0.6466
EMPC Stroke	0.679	0.6781	0.6738	0.6668	0.659	0.6695	0.6678	0.6828	0.6814	0.6547	0.6691	0.6708	0.6669	0.6658	0.6599	0.6758	0.6526	0.6601	0.6689
EMPC Mortality	0.7387	0.7381	0.7484	0.7571	0.7359	0.7367	0.743	0.7381	0.7452	0.7553	0.7408	0.7391	0.7588	0.7493	0.7637	0.7478	0.7347	0.7335	0.7352
EMPC Comorbidities	0.634	0.638	0.6385	0.6441	0.6263	0.6262	0.6277	0.635	0.6332	0.6331	0.6465	0.6319	0.642	0.6459	0.6366	0.6342	0.6275	0.6257	0.6257
EMPC Disease free	0.6287	0.6296	0.6285	0.6292	0.6277	0.6284	0.6298	0.6293	0.6289	0.6284	0.6284	0.629	0.629	0.6306	0.6304	0.6294	0.6291	0.6295	0.6291
EMPC Leukemia	0.7739	0.6468	0.6623	0.3845	0.9079	0.7885	0.7946	0.6548	0.6998	0.664	0.6559	0.7181	0.6389	0.6356	0.653	0.7936	0.7345	0.8323	0.8219
EMPC Arthritis	0.6318	0.6326	0.6383	0.6363	0.6284	0.6288	0.6322	0.6338	0.6334	0.6314	0.6409	0.6335	0.6356	0.6389	0.6322	0.6347	0.6287	0.6289	0.6295
EMPC Diabetes	0.6344	0.6527	0.6903	0.6722	0.5696	0.5599	0.5954	0.648	0.6792	0.6272	0.7261	0.5716	0.6672	0.694	0.6638	0.6323	0.5554	0.5549	0.5558
EMPC Catract	0.7724	0.7725	0.7725	0.7712	0.7725	0.7709	0.7723	0.7726	0.7723	0.7734	0.7712	0.7735	0.7717	0.7723	0.7707	0.7726	0.7714	0.7709	0.7721
