## Supplementary Tables for "Systems Age: A single blood methylation test to quantify aging heterogeneity across 11 physiological systems": Supplementary Tables 9 - WHI ROC Meta Z analysis cohort stratified Systems Age.xlsx

### Sheet: Z-scores
	DunedinPACE	DNAmGrimAge	PCPhenoAge	Horvath1	Horvath2	Hannum
Cognitive function	-0.19123616	2.4310263	1.04696256	2.400162514	2.63797482	1.9276448
Physical function	-0.76552845	3.1049443	0.60732057	3.751357354	3.3866616	3.4901079
CHD	0.04945872	-0.753623	2.49758715	3.393631756	3.20375546	3.494275
MI	-0.21247014	-0.9090831	2.78527332	2.287753605	1.99718784	2.6193442
Lung Cancer	2.94472423	-3.5744636	4.09553482	2.98266857	3.57565904	3.6860339
Stroke	0.57264314	1.6010435	0.34780229	1.016780258	0.06955541	0.7431122
Mortality	3.8981873	0.0885662	4.32167174	7.502369835	7.23268532	7.2693823
Total comorbidities	-1.1853995	2.0598453	1.96767754	2.764501984	2.96870063	3.2087902
Disease free	-1.2652268	-0.3385351	-0.61408049	-0.007306162	0.64795985	0.5128464
Leukemia	0.37718507	1.0386125	-1.6824014	2.389652744	-1.17942559	-2.4504291
Arthritis	-1.24373308	2.3596684	0.98699077	2.685952514	2.51836585	2.2239309
Diabetes	-2.1429287	1.5069277	0.90629309	5.927402716	6.19804767	6.0206612
Cataract	-0.37645588	1.8437576	0.04152288	1.503653211	1.67590992	0.3301197

### Sheet: P values
	DunedinPACE	DNAmGrimAge	PCPhenoAge	Horvath1	Horvath2	Hannum
Cognitive function	0.848341	0.0150561	0.295117	0.0163878	0.00834028	0.0538993
Physical function	0.443957	0.00190315	0.543638	0.00017588	0.000707486	0.000482826
CHD	0.960554	0.451076	0.0125042	0.000689724	0.00135648	0.000475351
MI	0.83174	0.363306	0.00534826	0.0221519	0.0458048	0.0088099
Lung Cancer	0.00323243	0.000350947	4.21195e-05	0.00285747	0.000349347	0.000227776
Stroke	0.566886	0.109367	0.727989	0.309258	0.944548	0.457414
Mortality	9.69154e-05	0.929427	1.54851e-05	6.26742e-14	4.73536e-13	3.61135e-13
Total comorbidities	0.23586	0.0394133	0.0491052	0.00570098	0.00299062	0.00133295
Disease free	0.20579	0.73496	0.539162	0.994171	0.517011	0.608059
Leukemia	0.706036	0.298985	0.092491	0.0168643	0.238229	0.0142686
Arthritis	0.213598	0.0182913	0.323647	0.00723234	0.0117901	0.0261531
Diabetes	0.0321188	0.131829	0.364781	3.07764e-09	5.71678e-10	1.73706e-09
Cataract	0.706578	0.0652185	0.966879	0.132671	0.0937558	0.74131

### Sheet: P values Adjusted
	DunedinPACE	DNAmGrimAge	PCPhenoAge	Horvath1	Horvath2	Hannum
Cognitive function	0.848341	0.0327756	0.35414	0.0327756	0.0327756	0.080849
Physical function	0.532748	0.00285472	0.543638	0.00105528	0.00141497	0.00141497
CHD	0.960554	0.541291	0.0187563	0.00206917	0.00271295	0.00206917
MI	0.83174	0.435968	0.0264297	0.0443037	0.0687072	0.0264297
Lung Cancer	0.00323243	0.00052642	0.000252717	0.00323243	0.00052642	0.00052642
Stroke	0.85033	0.656204	0.873586	0.85033	0.944548	0.85033
Mortality	0.000116299	0.929427	2.32277e-05	3.76045e-13	9.47072e-13	9.47072e-13
Total comorbidities	0.23586	0.0589262	0.0589262	0.011402	0.00897185	0.00799768
Disease free	0.881952	0.881952	0.881952	0.994171	0.881952	0.881952
Leukemia	0.706036	0.358782	0.184982	0.0505929	0.357343	0.0505929
Arthritis	0.256317	0.0365826	0.323647	0.0353702	0.0353702	0.0392296
Diabetes	0.0481782	0.158195	0.364781	6.15527e-09	3.43007e-09	5.21118e-09
Cataract	0.889571	0.265341	0.966879	0.265341	0.265341	0.889571
