## Supplementary Tables for "Systems Age: A single blood methylation test to quantify aging heterogeneity across 11 physiological systems": Supplementary Tables 10 - WHI ROC Meta Z analysis cohort and race stratified Systems Age.xlsx

### Sheet: Race_stratified_systems_age
	DunedinPACE	DNAmGrimAge	PCPhenoAge	Horvath1	Horvath2	Hannum
Cognitive function	0.1385993	-0.218696663	0.8330651	0.4376673	0.34072505	0.5736537
Physical function	-0.2846071	1.801224008	-0.3351485	2.4410601	198,140,244	2.0528788
CHD	-0.165436	0.158444112	2.4722561	3.7611097	3.43516227	3.7183545
MI	-1.0530533	0.187750216	3.0256419	3.247127	2.20168217	2.8794789
Lung Cancer	2.4740612	-2.193098931	4.6954783	4.1918178	4.24259875	4.7535787
Stroke	0.3743785	1.830555914	1.4705542	1.3461346	0.5903509	0.7667859
Mortality	2.9404538	-0.980563725	2.5766976	5.8326489	5.3329194	5.6389919
Total comorbidities	-1.9320457	1.140428288	1.183887	1.7496323	1.44898107	1.3563473
Disease free	-0.7300648	-0.252455025	0.6139724	0.4569676	1.15554994	1.140293
Leukemia	-2.1660368	0.001612929	-0.3275146	3.6874841	3.7194057	3.8658057
Arthritis	0.2787107	1.249013677	-1.7461676	2.5760494	-1.53980606	-2.0930062
Diabetes	-1.1124167	1.724435263	-0.2981774	0.9078322	0.95851178	1.1117735
Cataract	-0.3797129	0.51957324	-0.3876882	-0.1696843	0.09588335	-0.3585373
