## Supplementary Tables for "Systems Age: A single blood methylation test to quantify aging heterogeneity across 11 physiological systems": Supplementary Tables 11 - ADNI analysis.xlsx

### Sheet: Only Dementia patients
	Blood	Brain	Heart	Hormone	Immune	Inflammation	Kidney	Liver	Lung	Metabolic	MusculoSkeletal	SystemsAge	DNAmGrimAgeBasedOnRealAge	dunedinPACE	PCPhenoAge
Whole Brain Volume decline	2.34009	2.98216	1.23404	1.81398	2.12401	1.77155	1.98774	1.5313	0.33407	2.86674	1.45233	1.51885	-1.98062	0.888516	1.84265
Hippocampal Volume	1.67566	2.38489	1.11441	1.98814	1.68252	1.17821	1.87209	1.34115	-0.209229	2.10921	1.21879	1.27524	-0.970953	1.28319	1.98159
Fusiform Volume decline	2.6305	3.31559	0.721918	2.64741	2.70342	2.00751	3.05978	2.23967	-0.560696	2.80443	0.760963	1.05839	-2.4242	1.09977	3.15988
ADAS13	1.32999	1.1822	0.15688	1.67929	1.13799	1.39564	1.90671	1.00624	-0.970446	1.49407	0.761045	0.348601	0.72751	-0.261691	2.03175
MMSE decline	0.507937	0.368391	-0.284285	1.58855	0.425521	0.680592	1.05204	0.140216	-1.47945	0.734486	-0.192085	-0.112323	-0.872024	-0.133887	1.62355
MOCA decline	-0.538394	-1.09517	0.352991	0.183884	-0.48329	0.575654	0.360278	-0.923977	-0.596328	-0.35533	0.396273	0.218466	0.125559	0.613908	1.33956

### Sheet:  Only Dementia patients P-value
	Blood	Brain	Heart	Hormone	Immune	Inflammation	Kidney	Liver	Lung	Metabolic	MusculoSkeletal	SystemsAge	DNAmGrimAgeBasedOnRealAge	dunedinPACE	PCPhenoAge
Whole Brain Volume decline	0.019279	0.00286218	0.21719	0.0696815	0.0336695	0.0764694	0.0468407	0.125695	0.738326	0.00414719	0.146409	0.128801	0.0476341	0.374263	0.06538
Hippocampal Volume	0.0938042	0.0170841	0.265105	0.0467957	0.0924689	0.238712	0.0611941	0.17987	0.834269	0.0349266	0.222924	0.202226	0.331572	0.199426	0.047525
Fusiform Volume decline	0.00852588	0.000914495	0.470345	0.0081112	0.00686297	0.0446958	0.00221497	0.0251124	0.575005	0.00504053	0.446679	0.28988	0.0153421	0.271431	0.00157836
ADAS13	0.18352	0.237125	0.87534	0.093096	0.255123	0.162822	0.0565582	0.3143	0.331824	0.135157	0.44663	0.727389	0.466913	0.79356	0.0421785
MMSE decline	0.611498	0.712581	0.776192	0.112162	0.670457	0.49613	0.292783	0.888489	0.13902	0.462653	0.847676	0.910568	0.383195	0.893492	0.104472
MOCA decline	0.590305	0.273442	0.724095	0.854104	0.62889	0.564849	0.718639	0.355498	0.550956	0.722342	0.691903	0.827066	0.900081	0.539276	0.180389

### Sheet: Only Dementia patients BH Adj P
	Blood	Brain	Heart	Hormone	Immune	Inflammation	Kidney	Liver	Lung	Metabolic	MusculoSkeletal	SystemsAge	DNAmGrimAgeBasedOnRealAge	dunedinPACE	PCPhenoAge
Whole Brain Volume decline	0.0963952	0.0311039	0.250604	0.127449	0.119085	0.127449	0.119085	0.175638	0.738326	0.0311039	0.183011	0.175638	0.119085	0.400996	0.127449
Hippocampal Volume	0.201009	0.178219	0.30589	0.178219	0.201009	0.29839	0.183582	0.29839	0.834269	0.178219	0.29839	0.29839	0.355255	0.29839	0.178219
Fusiform Volume decline	0.0182697	0.0110748	0.503941	0.0182697	0.0182697	0.0670438	0.0110748	0.0418539	0.575005	0.0182697	0.503941	0.362349	0.0287664	0.362349	0.0110748
ADAS13	0.4588	0.478356	0.87534	0.4588	0.478356	0.4588	0.424186	0.497736	0.497736	0.4588	0.583642	0.839294	0.583642	0.850243	0.424186
MMSE decline	0.910568	0.910568	0.910568	0.695102	0.910568	0.910568	0.910568	0.910568	0.695102	0.910568	0.910568	0.910568	0.910568	0.910568	0.695102
MOCA decline	0.900081	0.900081	0.900081	0.900081	0.900081	0.900081	0.900081	0.900081	0.900081	0.900081	0.900081	0.900081	0.900081	0.900081	0.900081

### Sheet: All ADNI patients Z-scores
	Blood	Brain	Heart	Hormone	Immune	Inflammation	Kidney	Liver	Lung	Metabolic	MusculoSkeletal	SystemsAge	DNAmGrimAge	DunedinPACE	PCPhenoAge
Whole Brain Volume decline	3.08	2.99	3.04	2.39	2.88	3.27	3.03	2.64	1.05	3.19	2.57	3.17	-0.63	2.26	2.75
Hippocampal Volume	1.22	1.27	1.41	2.32	0.66	0.73	1.08	0.83	-0.08	1.42	1	1.53	-0.49	0.3	0.89
Fusiform Volume decline	2.18	2.57	0.88	3.33	2.89	2.02	2.32	2.24	-0.57	2.09	0.46	1.24	-0.39	0.7	2.17
ADAS13	0.88	1.35	1.9	2.13	1.89	2.2	2.11	1.19	0.7	2.06	1.41	2.06	1.41	1.89	2.07
MMSE decline	1.21	1.2	1.69	2.73	1.14	2.07	2.13	0.68	-0.4	2	0.76	1.86	0.02	2.7	2.13
MOCA decline	1.02	0.62	1.73	2.97	0.62	2.07	1.77	0.61	0.64	1.68	1.47	2.04	1.54	2.61	2.44

### Sheet: All ADNI patients P-values
	Blood	Brain	Heart	Hormone	Immune	Inflammation	Kidney	Liver	Lung	Metabolic	MusculoSkeletal	SystemsAge	DNAmGrimAge	DunedinPACE	PCPhenoAge
Whole Brain Volume decline	0.00207001	0.00278977	0.00236578	0.0168484	0.00397675	0.00107547	0.00244554	0.0082906	0.293718	0.00142273	0.0101699	0.00152439	0.528695	0.0238213	0.00595953
Hippocampal Volume	0.222465	0.204085	0.15854	0.0203409	0.509254	0.46539	0.280142	0.406539	0.936237	0.155608	0.317311	0.126017	0.624134	0.764177	0.373466
Fusiform Volume decline	0.0292575	0.0101699	0.378859	0.00086846	0.00385242	0.0433834	0.0203409	0.0250909	0.568678	0.0366178	0.645516	0.214975	0.696537	0.483927	0.0300068
ADAS13	0.378859	0.177016	0.0574331	0.0331716	0.058758	0.0278069	0.0348584	0.234046	0.483927	0.0393985	0.15854	0.0393985	0.15854	0.058758	0.0384523
MMSE decline	0.226279	0.230139	0.091028	0.00633343	0.254286	0.0384523	0.0331716	0.496504	0.689157	0.0455003	0.447255	0.0628855	0.984043	0.00693395	0.0331716
MOCA decline	0.307728	0.535258	0.0836303	0.002978	0.535258	0.0384523	0.0767271	0.541862	0.522173	0.0929573	0.141562	0.0413503	0.12356	0.00905422	0.0146873

### Sheet: All ADNI patients BH Adj P-valu
	Blood	Brain	Heart	Hormone	Immune	Inflammation	Kidney	Liver	Lung	Metabolic	MusculoSkeletal	SystemsAge	DNAmGrimAge	DunedinPACE	PCPhenoAge
Whole Brain Volume decline	0.00597809	0.00597809	0.00597809	0.0210605	0.00745641	0.00597809	0.00597809	0.0124359	0.314698	0.00597809	0.013868	0.00597809	0.528695	0.0274861	0.00993254
Hippocampal Volume	0.556162	0.556162	0.556162	0.305113	0.636567	0.634623	0.594957	0.609808	0.936237	0.556162	0.594957	0.556162	0.720154	0.818761	0.609808
Fusiform Volume decline	0.0643004	0.0508493	0.516626	0.0130269	0.0288931	0.0723056	0.0643004	0.0643004	0.656167	0.0686584	0.691625	0.322463	0.696537	0.604909	0.0643004
ADAS13	0.405921	0.22127	0.0979299	0.0979299	0.0979299	0.0979299	0.0979299	0.270054	0.483927	0.0979299	0.21619	0.0979299	0.21619	0.0979299	0.0979299
MMSE decline	0.345209	0.345209	0.170677	0.0520046	0.346754	0.113751	0.113751	0.57289	0.738382	0.113751	0.559068	0.134755	0.984043	0.0520046	0.113751
MOCA decline	0.41963	0.541862	0.174295	0.04467	0.541862	0.124051	0.174295	0.541862	0.541862	0.174295	0.212343	0.124051	0.205934	0.0679067	0.0734363

### Sheet: Anova pvals
Clocks	Pvalues (adjusted for age, sex and education)	Pvalues (adjusted for age and sex)	Pvalues (adjusted for age)	BH Adj Pvalues (adjusted for age, sex and education)	BH Adj Pvalues (adjusted for age and sex)	BH Adj Pvalues (adjusted for age)
Blood	0.224807	0.29094	0.176392	0.281009	0.363675	0.240535
Brain	0.187596	0.25342	0.216699	0.281009	0.345573	0.270874
Inflammation	0.00706255	0.00604619	0.0033231	0.105938	0.0906928	0.0498465
Heart	0.0806444	0.102112	0.0842581	0.184639	0.218812	0.157984
Hormone	0.0215655	0.0193934	0.080229	0.122017	0.124421	0.157984
Immune	0.158502	0.188538	0.0806059	0.268443	0.322165	0.157984
Kidney	0.042769	0.0477647	0.0226723	0.138955	0.143294	0.113362
Liver	0.521393	0.565094	0.584334	0.521393	0.565094	0.584334
Metabolic	0.0244035	0.0248841	0.0187974	0.122017	0.124421	0.113362
Lung	0.211146	0.225085	0.248408	0.281009	0.337627	0.278036
MusculoSkeletal	0.416264	0.392921	0.2595	0.445997	0.420986	0.278036
SystemsAge	0.0463184	0.0591075	0.0591126	0.138955	0.147769	0.157984
dunedinPACE	0.0861649	0.0467766	0.0347188	0.184639	0.143294	0.130196
DNAmGrimAge	0.328153	0.320314	0.133472	0.378638	0.369593	0.200207
PCPhenoAge	0.161066	0.193299	0.112585	0.268443	0.322165	0.187642

### Sheet: Means adjusted for Age Sex and 
	NL	MCI	Dementia
Blood	-0.0986993	0.0145658	0.0775243
Brain	-0.0601687	0.0655256	0.173097
Inflammation	-0.116304	0.0654477	0.286398
Heart	-0.0933841	0.07653	0.191475
Hormone	-0.136974	-0.0296344	0.199496
Immune	-0.00152168	0.144783	0.127481
Kidney	-0.0819855	0.0748427	0.19744
Liver	-0.00329239	0.0880922	0.0594968
Metabolic	-0.104806	0.0201041	0.278847
Lung	-0.0133647	0.141101	-0.0466744
MusculoSkeletal	-0.0382663	0.0843798	0.0010218
SystemsAge	-0.109207	0.0710993	0.202697
dunedinPACE	-0.112194	0.0406665	0.242415
DNAmGrimAge	-0.0101242	0.0594552	0.0636696
PCPhenoAge	-0.0749397	0.0431486	0.086988

### Sheet: Means adjusted for Age and Sex
	NL	MCI	Dementia
Blood	-0.0897116	0.0152142	0.0651747
Brain	-0.0491027	0.0662252	0.157861
Inflammation	-0.118771	0.0672124	0.285417
Heart	-0.0866853	0.0776688	0.18035
Hormone	-0.13828	-0.0294024	0.200712
Immune	0.00624755	0.146619	0.113454
Kidney	-0.0784867	0.0755145	0.192028
Liver	0.00371887	0.0892717	0.0483023
Metabolic	-0.103568	0.0211998	0.275368
Lung	1.22259e-05	0.141242	-0.0630902
MusculoSkeletal	-0.042888	0.0850357	0.00544179
SystemsAge	-0.102866	0.072149	0.192384
dunedinPACE	-0.129344	0.0462056	0.250806
DNAmGrimAgeBasedOnRealAge	-0.0102564	0.0621428	0.0571068
PCPhenoAge	-0.0699194	0.0436221	0.0795734

### Sheet: Means adjusted for Age 
	NL	MCI	Dementia
Blood	-0.111044	0.0194692	0.075154
Brain	-0.0566061	0.0677219	0.161371
Inflammation	-0.146578	0.072759	0.298426
Heart	-0.0939792	0.0791236	0.183762
Hormone	-0.100983	-0.036842	0.183263
Immune	-0.0389093	0.155627	0.134579
Kidney	-0.113504	0.0824993	0.208409
Liver	0.00591783	0.088833	0.0472736
Metabolic	-0.112763	0.0230337	0.279669
Lung	0.00813937	0.139621	-0.0668922
MusculoSkeletal	-0.0715386	0.0907506	0.0188449
SystemsAge	-0.102863	0.0721485	0.192383
dunedinPACE	-0.13947	0.0482253	0.255543
DNAmGrimAgeBasedOnRealAge	-0.0323834	0.0665564	0.0674581
PCPhenoAge	-0.0874724	0.0471233	0.0877849
