## Supplementary Tables for "Systems Age: A single blood methylation test to quantify aging heterogeneity across 11 physiological systems": Supplementary Tables 12 - BLSA and SATSA association analysis.xlsx

### Sheet: Z-scores
	Blood	Brain	Inflammation	Heart	Hormone	Immune	Kidney	Liver	Metabolic	Lung	MusculoSkeletal	SystemsAge	DNAmGrimAgeBasedOnRealAge	DunedinPACE	PCPhenoAge
BLSA Diabetes	3.06802	3.58206	5.60152	3.84598	-0.355974	-0.487367	2.11611	4.01178	4.19095	2.35691	5.66809	3.61251	4.39965	5.35328	3.81372
BLSA CAD	0.716084	1.36286	2.6969	2.9682	1.8209	1.86151	2.56322	0.756556	1.45137	1.65334	0.417515	2.98569	2.38994	2.96056	1.7449
BLSA cancer	-0.427936	0.615689	0.690616	1.30169	1.73586	2.64649	1.17634	-0.0136199	0.778146	0.616176	-1.63549	1.43638	-0.208618	0.0369255	0.39633
SATSA Mortality	2.05	2.34	4.75	5.38	1.77	2.43	2.95	2.74	5.22	4.43	1.92	5.5	3.94	4.6	4.45

### Sheet: Sheet3
2.05
2.34
4.75
5.38
1.77
2.43
2.95
2.74
5.22
4.43
1.92
5.5
4.45
3.94
4.6

### Sheet: P-values
	Blood	Brain	Inflammation	Heart	Hormone	Immune	Kidney	Liver	Metabolic	Lung	MusculoSkeletal	SystemsAge	DNAmGrimAge	DunedinPACE	PCPhenoAge
BLSA Diabetes	0.00215484	0.000340902	2.12485e-08	0.000120073	0.72186	0.625998	0.0343353	6.02618e-05	2.77795e-05	0.0184278	1.44402e-08	0.000303245	1.08426e-05	8.63742e-08	0.00013689
BLSA CAD	0.473939	0.172925	0.0069988	0.00299546	0.0686215	0.0626722	0.0103705	0.449316	0.146678	0.098261	0.676302	0.00282942	0.0168513	0.00307084	0.0810024
BLSA cancer	0.668698	0.5381	0.489807	0.193022	0.0825892	0.00813317	0.23946	0.989133	0.436483	0.537778	0.101947	0.150894	0.834747	0.970544	0.691861
SATSA Mortality	0.0403644	0.0192837	2.03417e-06	7.44858e-08	0.0767271	0.0150988	0.00317774	0.00614392	1.78923e-07	9.42331e-06	0.0548579	3.79791e-08	8.14816e-05	4.22491e-06	8.58703e-06

### Sheet: BH Adjusted P-values
	Blood	Brain	Inflammation	Heart	Hormone	Immune	Kidney	Liver	Metabolic	Lung	MusculoSkeletal	SystemsAge	DNAmGrimAge	DunedinPACE	PCPhenoAge
BLSA Diabetes	0.00293842	0.000511353	1.59364e-07	0.000256668	0.72186	0.670712	0.0396176	0.000150655	8.33384e-05	0.0230348	1.59364e-07	0.000505409	4.06597e-05	4.31871e-07	0.000256668
BLSA CAD	0.507792	0.216157	0.0262455	0.0153542	0.128665	0.128665	0.0311115	0.507792	0.200015	0.147392	0.676302	0.0153542	0.0421283	0.0153542	0.135004
BLSA cancer	0.864827	0.80715	0.80715	0.579067	0.509733	0.121998	0.598649	0.989133	0.80715	0.80715	0.509733	0.565851	0.963169	0.989133	0.864827
SATSA Mortality	0.0465743	0.0241047	7.62812e-06	5.58644e-07	0.0767271	0.0205893	0.00529623	0.00921588	8.94616e-07	2.01928e-05	0.0587763	5.58644e-07	0.000152778	1.26747e-05	2.01928e-05

### Sheet: Effect sizes
	Blood	Brain	Inflammation	Heart	Hormone	Immune	Kidney	Liver	Metabolic	Lung	MusculoSkeletal	SystemsAge	DNAmGrimAge	DunedinPACE	PCPhenoAge
BLSA Diabetes ORs	0.275718	0.338417	0.578185	0.361359	-0.0353119	-0.0514638	0.225965	0.40402	0.403278	0.237291	0.601124	0.336119	0.434706	0.547139	0.362987
BLSA CAD ORs	0.0745473	0.150956	0.315982	0.321754	0.202974	0.229632	0.318403	0.0900548	0.160453	0.193481	0.0516089	0.318035	0.269443	0.338345	0.190112
BLSA cancer ORs	-0.0391285	0.0583129	0.0702269	0.123776	0.161366	0.280951	0.12482	-0.00134576	0.0741923	0.0588507	-0.168838	0.134371	-0.0206395	0.00362754	0.0377588
SATSA Mortality HRs	1.1366	1.16466	1.3659	1.46064	1.14483	1.1744	1.2127	1.18988	1.38936	1.37167	1.12348	1.47041	1.35769	1.35023	1.33334
