## Supplementary Tables for "Systems Age: A single blood methylation test to quantify aging heterogeneity across 11 physiological systems": Supplementary Tables 13- Correlation between system scores.xlsx

### Sheet: CORRELATION_SYSTEMS
	Blood	Brain	Inflammation	Heart	Hormone	Immune	Kidney	Liver	Metabolic	Lung	MusculoSkeletal
Blood	1	0.807589	0.632237	0.553583	0.331667	0.285133	0.591418	0.797379	0.738528	0.321205	0.624158
Brain	0.807589	1	0.773711	0.675149	0.253759	0.42557	0.685438	0.864663	0.804681	0.384103	0.604582
Inflammation	0.632237	0.773711	1	0.788677	0.363881	0.504767	0.791218	0.801394	0.84987	0.544412	0.716789
Heart	0.553583	0.675149	0.788677	1	0.256246	0.436378	0.62573	0.643939	0.703656	0.759474	0.613369
Hormone	0.331667	0.253759	0.363881	0.256246	1	0.48002	0.569713	0.289863	0.488823	0.166723	0.232952
Immune	0.285133	0.42557	0.504767	0.436378	0.48002	1	0.776988	0.473252	0.572612	0.322384	0.165737
Kidney	0.591418	0.685438	0.791218	0.62573	0.569713	0.776988	1	0.745347	0.845903	0.391154	0.535458
Liver	0.797379	0.864663	0.801394	0.643939	0.289863	0.473252	0.745347	1	0.815341	0.437989	0.642046
Metabolic	0.738528	0.804681	0.84987	0.703656	0.488823	0.572612	0.845903	0.815341	1	0.433643	0.663603
Lung	0.321205	0.384103	0.544412	0.759474	0.166723	0.322384	0.391154	0.437989	0.433643	1	0.350336
MusculoSkeletal	0.624158	0.604582	0.716789	0.613369	0.232952	0.165737	0.535458	0.642046	0.663603	0.350336	1
