## Supplementary Tables for "Systems Age: A single blood methylation test to quantify aging heterogeneity across 11 physiological systems": Supplementary Tables 14 - Fishers P-value.xlsx

### Sheet: Greater
	COG_VAR	PHYS_VAR	CHD	MI	ANYCANCER	LUNG	BREAST	STROKE	Obesity	DIAB	COLORECTAL	ENDMTRL	LEUKEMIA	MELANOMA	ARTHRIT	THYROID	SMOKEVR
1	0.787671	0.858726	0.873894	0.782107	0.534947	0.217504	0.814976	0.65813	0.339713	0.505958	0.812924	0.968621	0.49522	0.104851	0.534353	0.751001	0.234556
2	0.50516	0.369137	0.851551	0.878439	0.45962	0.751825	0.0934486	0.653183	0.117565	0.416704	0.79008	0.385376	0.742368	0.518285	0.467158	0.64157	0.118002
3	0.494259	0.394872	0.0686267	0.0218206	0.203453	0.92915	0.25858	0.0928422	0.251357	0.698862	0.00335988	0.378453	1	0.873521	0.569227	0.848875	0.976989
4	0.202234	0.300442	0.826873	0.860209	0.333914	0.936864	0.406592	0.822296	0.130549	0.941588	0.764809	0.468553	0.0115217	0.589126	0.429633	0.503972	0.999283
5	0.626017	0.444715	0.847081	0.848325	0.985916	0.918953	0.838022	0.297989	0.73809	0.506399	0.986623	0.522586	0.544598	0.87324	0.414769	0.960657	0.885434
6	0.771413	0.645722	0.217094	0.144826	0.889169	1	0.0950658	0.109161	0.656492	0.652411	0.789731	1	1	0.860016	0.696281	0.0312522	0.941703
7	0.178415	0.682354	0.35626	0.589707	0.749173	0.0855003	0.968589	0.711778	0.951563	0.897332	0.339205	1	1	0.27652	0.687364	0.137556	0.00832231
8	0.962816	0.646872	0.273903	0.373653	0.0883366	0.010955	0.362861	0.259597	0.990688	0.762188	0.857941	0.402096	1	0.803834	0.507251	0.328434	0.00194422
9	0.386909	0.689969	0.0235154	0.114523	0.283931	0.0456569	0.508691	0.822576	0.21855	0.060323	0.236412	0.144479	1	0.453751	0.132741	0.209965	0.00945243

### Sheet: Lesser
	COG_VAR	PHYS_VAR	CHD	MI	ANYCANCER	LUNG	BREAST	STROKE	Obesity	DIAB	COLORECTAL	ENDMTRL	LEUKEMIA	MELANOMA	ARTHRIT	THYROID	SMOKEVR
1	0.341623	0.182265	0.181871	0.306703	0.521956	0.867147	0.25381	0.437382	0.698028	0.579413	0.308248	0.148845	0.787357	0.953654	0.50777	0.298759	0.795348
2	0.644459	0.692569	0.215206	0.195135	0.600249	0.397279	0.937872	0.450378	0.902916	0.669546	0.348004	0.802397	0.630349	0.689319	0.577603	0.419428	0.901918
3	0.65478	0.668936	0.955539	0.988025	0.835984	0.159954	0.809307	0.940839	0.783319	0.389883	0.99868	0.807596	0.296303	0.316627	0.476211	0.193137	0.0302794
4	0.887425	0.759859	0.253433	0.228434	0.723562	0.1595	0.688085	0.269717	0.893463	0.100503	0.393829	0.759685	0.998035	0.648063	0.618265	0.564174	0.00113719
5	0.576712	0.640342	0.246069	0.26595	0.0246761	0.223408	0.258293	0.802262	0.313998	0.611608	0.0740009	0.754738	0.827584	0.399876	0.641092	0.0629476	0.1465
6	0.429963	0.444244	0.858237	0.917315	0.158055	0.0220376	0.944077	0.937943	0.402159	0.470523	0.404483	0.21205	0.508513	0.426605	0.359549	0.979838	0.0789974
7	0.916987	0.410873	0.75347	0.567145	0.327236	0.964947	0.0741176	0.432202	0.0686521	0.185515	0.816909	0.250931	0.547243	0.893114	0.372386	0.902682	0.994408
8	0.164745	0.452057	0.821692	0.76002	0.940187	0.996567	0.752077	0.840299	0.0152101	0.36257	0.339639	0.8459	0.571534	0.526942	0.558523	0.747087	0.998784
9	0.796053	0.410498	0.992132	0.941225	0.786449	0.983829	0.630967	0.314271	0.827649	0.968088	0.888402	0.959422	0.597017	0.808443	0.899232	0.848706	0.993793
