## Supplementary Tables for "Systems Age: A single blood methylation test to quantify aging heterogeneity across 11 physiological systems": Supplementary Tables 15 - Mean age-accelerated score for each cluster.xlsx

### Sheet: means
	Kidney	Liver	Brain	Metabolic	Inflammation	Immune	Blood	Hormone	MusculoSkeletal	Heart	Lung
1	-0.590981	-0.643693	-0.604552	-0.411068	-0.356555	-0.708342	-0.419882	0.0640198	0.0467487	-0.0968274	0.136217
2	0.196393	0.115527	-0.0987524	0.0551732	0.218896	0.378556	-0.373911	-0.566062	0.130475	0.136023	0.170618
3	0.667069	0.695514	0.69398	0.557007	0.343904	0.687089	0.668846	0.25373	0.0866512	-0.156752	-0.574351
4	0.313084	0.299774	0.266225	0.301385	0.105235	-0.00900447	0.647859	0.731254	0.380025	-0.300115	-0.648383
5	0.151147	0.257653	0.338562	0.0471867	0.0228322	0.418223	0.0223554	-0.536166	-0.356966	-0.0194611	0.00657505
6	-0.330313	-0.303546	-0.326637	-0.176247	-0.281638	-0.529866	-0.0395176	0.33408	0.230837	-0.29585	-0.316875
7	-0.489396	-0.5588	-0.452301	-0.370961	-0.19666	-0.283379	-0.598181	-0.458894	-0.407182	0.565739	1.01114
8	0.0481671	0.141805	0.337506	0.0871541	0.177974	0.261871	-0.0733663	-0.29773	-0.626464	0.726932	1.06667
9	-0.271415	-0.460101	-0.581492	-0.244572	0.125257	-0.300739	-0.706118	-0.31063	0.442551	0.530107	0.710744
